# Wnt signaling restores evolutionary loss of regenerative potential in *Hydra*

**DOI:** 10.1101/2025.03.18.643955

**Authors:** Sergio E. Campos, Sahar Naziri, Jackson Crane, Jennifer Tsverov, Ben D. Cox, Craig Ciampa, Celina E. Juliano

**Author notes:** **Correspondence to:** Celina E. Juliano Department of Molecular and Cellular Biology University of California, Davis One Shields Avenue, Davis, CA 95616.

## Abstract

The regenerative potential of animals varies widely, even among closely-related species. In a comparative study of regeneration across the *Hydra* genus, we found that while most species exhibit robust whole-body regeneration, *Hydra oligactis* and other members of the Oligactis clade consistently fail to regenerate their feet. To investigate the mechanisms underlying this deficiency, we analyzed transcriptional responses during head and foot regeneration in *H. oligactis*. Our analysis revealed that the general injury response in *H. oligactis* lacks activation of Wnt signaling, a pathway essential for *Hydra vulgaris* foot regeneration. Notably, transient treatment with a Wnt agonist in *H. oligactis* triggered a foot-specific transcriptional program, successfully rescuing foot regeneration. Our transcriptional profiling also revealed *dlx2* as a likely high-level regulator of foot regeneration, dependent on Wnt signaling activation. Our study establishes a comparative framework for understanding the molecular basis of regeneration and its evolutionary loss in closely-related species.
