## Supplementary Data 2 for "Wnt signaling restores evolutionary loss of regenerative potential in *Hydra*"

	ID	sort..reg.pca.rotation....PC1.....decreasing...TRUE..1.100.	H_vulgaris105	Full_name	Gene_name	H_sapiens	P_Name	G_Name	GO_BP	Description
1	R006725c0g1_i01	0.038271987	g52	Collagenase 3	NAN	NA	Matrix metalloproteinase-27 (MMP-27) (EC 3.4.24.-)	MMP27	collagen catabolic process [GO:0030574]	Matrix metalloproteinases degrade protein components of the extracellular matrix such as fibronectin, laminin, gelatins and/or collagens.
2	R011760c0g1_i01	0.032662233	g16974	NAN	NAN	CYGB	Neuroglobin	Ngb	aging [GO:0007568]; negative regulation of hydrogen peroxide-induced cell death [GO:1903206]; neuron projection development [GO:0031175]; positive regulation of catalytic activity [GO:0043085]; response to hypoxia [GO:0001666]; response to iron ion [GO:0010039]; visual perception [GO:0007601]	Involved in oxygen transport in the brain. Hexacoordinate globin, displaying competitive binding of oxygen or the distal His residue to the iron atom. Not capable of penetrating cell membranes (By similarity).
3	R012655c0g1_i01	0.036301788	g3318	Galaxin	NAN	NA	NA	NA	NA	NA
4	R013077c0g1_i01	0.033434341	g19645	NAN	NAN	NA	NA	NA	NA	NA
5	R017349c0g1_i01	0.03433366	NA	NAN	NAN	NA	NA	NA	NA	NA
6	R017454c0g1_i01	0.036314423	NA	NAN	NAN	NA	NA	NA	NA	NA
7	R018818c0g1_i01	0.044894746	g4770	NAN	NAN	NA	Serine protease HTRA3 (EC 3.4.21.-) (High-temperature requirement factor A3) (Pregnancy-related serine protease)	HTRA3 PRSP	negative regulation of BMP signaling pathway [GO:0030514]; negative regulation of transforming growth factor beta receptor signaling pathway [GO:0030512]; proteolysis [GO:0006508]	Serine protease that cleaves beta-casein/CSN2 as well as several extracellular matrix (ECM) proteoglycans such as decorin/DCN, biglycan/BGN and fibronectin/FN1. Inhibits signaling mediated by TGF-beta family proteins possibly indirectly by degradation of these ECM proteoglycans (By similarity). May act as a tumor suppressor. Negatively regulates, in vitro, trophoblast invasion during placental de…
8	R020635c0g1_i01	0.031142486	NA	Mucin-like protein	NAN	NA	NA	NA	NA	NA
9	R020855c0g1_i01	0.036884873	g10849	NAN	NAN	NA	NA	NA	NA	NA
10	R021277c0g1_i01	0.044971244	NA	NAN	NAN	CLSPN	NA	NA	NA	NA
11	R021455c0g1_i01	0.031121215	g18101	NAN	NAN	NA	NA	NA	NA	NA
12	R022142c0g1_i01	0.036830855	g4038	Pol-RFamide neuropeptides	NAN	NA	Pol-RFamide neuropeptides [Cleaved into: Pol-RFamide-II; Pol-RFamide-I; Neuropeptide]		neuropeptide signaling pathway [GO:0007218]	Has direct action on motoneurons, and effect includes transient inhibition followed by prolonged excitation.
13	R022845c0g2_i01	0.045876599	g25038	NAN	NAN	NA	NA	NA	NA	NA
14	R023289c0g1_i01	0.032346395	g20115	NAN	NAN	NA	NA	NA	NA	NA
15	R023502c0g1_i01	0.053439868	NA	NAN	NAN	NA	NA	NA	NA	NA
16	R023708c0g1_i01	0.042030084	g31623	NAN	NAN	NA	NA	NA	NA	NA
17	R023708c0g1_i02	0.043388328	g31623	NAN	NAN	NA	NA	NA	NA	NA
18	R024535c0g1_i01	0.040062702	g28738	NAN	NAN	NA	NA	NA	NA	NA
19	R024928c0g1_i01	0.043048344	g31623	NAN	NAN	NA	NA	NA	NA	NA
20	R024968c0g1_i01	0.035796288	g5577	Forkhead box protein I2	NAN	NA	Forkhead box protein I1 (FoxI1)	foxi1 TGas064e18.1	anatomical structure morphogenesis [GO:0009653]; cell differentiation [GO:0030154]; determination of ventral identity [GO:0048264]; ectoderm development [GO:0007398]; nervous system development [GO:0007399]; positive regulation of transcription, DNA-templated [GO:0045893]; regulation of transcription by RNA polymerase II [GO:0006357]	Transcription factor. Essential for ventral specification of the early cephalic (head) ectoderm during gastrulation, playing a role in the 'non-neural' versus 'neural' cell fate choice. Binds to DNA via the target sequence 5'-[AG]TAAA[CT]A-3', with 5'-ATAAACA-3' being the preferred binding site (By similarity).
21	R025402c0g1_i01	0.031475403	g3222	Homeobox protein orthopedia	NAN	NA	Homeobox protein ARX (Aristaless-related homeobox)	Arx	brain development [GO:0007420]; neuron development [GO:0048666]	Transcription factor required for normal brain development. May be important for maintenance of specific neuronal subtypes in the cerebral cortex and axonal guidance in the floor plate (By similarity).
22	R025409c0g1_i01	0.03170673	g26802	NAN	NAN	NA	NA	NA	NA	NA
23	R025918c0g1_i01	0.047373436	g4046	Pol-RFamide neuropeptides	NAN	CLSPN	Pol-RFamide neuropeptides [Cleaved into: Pol-RFamide-II; Pol-RFamide-I; Neuropeptide]		neuropeptide signaling pathway [GO:0007218]	Has direct action on motoneurons, and effect includes transient inhibition followed by prolonged excitation.
24	R026103c0g1_i02	0.048465112	g25037	NAN	NAN	NA	NA	NA	NA	NA
25	R026200c0g1_i01	0.036085937	g5578	Forkhead box protein E4	FoxE4	NA	Forkhead box protein I1 (FoxI1)	foxi1 TGas064e18.1	anatomical structure morphogenesis [GO:0009653]; cell differentiation [GO:0030154]; determination of ventral identity [GO:0048264]; ectoderm development [GO:0007398]; nervous system development [GO:0007399]; positive regulation of transcription, DNA-templated [GO:0045893]; regulation of transcription by RNA polymerase II [GO:0006357]	Transcription factor. Essential for ventral specification of the early cephalic (head) ectoderm during gastrulation, playing a role in the 'non-neural' versus 'neural' cell fate choice. Binds to DNA via the target sequence 5'-[AG]TAAA[CT]A-3', with 5'-ATAAACA-3' being the preferred binding site (By similarity).
26	R026272c0g2_i01	0.036288464	NA	NAN	NAN	NA	NA	NA	NA	NA
27	R026437c0g1_i01	0.03107536	NA	NAN	NAN	NA	NA	NA	NA	NA
28	R026475c0g1_i01	0.03010373	g20776	NAN	NAN	NA	NA	NA	NA	NA
29	R026688c0g1_i01	0.037063602	g22220	NAN	NAN	NA	NA	NA	NA	NA
30	R026847c0g2_i01	0.032590495	g15884	NAN	NAN	NA	NA	NA	NA	NA
31	R027321c0g1_i01	0.040708123	g30243	Myophilin	NAN	NA	Myophilin		NA	NA
32	R028263c0g1_i01	0.030055843	g16165	Zinc finger protein ZIC 4	NAN	NA	Zinc finger protein ZIC 4 (Zinc finger protein of the cerebellum 4)	Zic4	central nervous system development [GO:0007417]	Binds to DNA.
33	R028334c0g1_i01	0.033714993	g8946	NAN	NAN	NA	NA	NA	NA	NA
34	R028782c0g1_i02	0.037948223	g9765	NAN	NAN	NA	NA	NA	NA	NA
35	R028853c0g1_i01	0.045071547	NA	NAN	NAN	NA	NA	NA	NA	NA
36	R029512c0g1_i01	0.030925889	g27438	Cysteinyl leukotriene receptor 1	CysLTR1	NA	NA	NA	NA	NA
37	R029675c0g1_i01	0.030336617	g20378	Adipolin	NAN	C1QTNF12	Adipolin (Adipose-derived insulin-sensitizing factor) (Complement C1q tumor necrosis factor-related protein 12)	c1qtnf12 ctrp12 fam132a	negative regulation of gluconeogenesis [GO:0045721]; positive regulation of glucose import [GO:0046326]; positive regulation of insulin receptor signaling pathway [GO:0046628]; regulation of glucose import [GO:0046324]; regulation of glucose metabolic process [GO:0010906]	Insulin-sensitizing adipocyte-secreted protein (adipokine) that regulates glucose metabolism in liver and adipose tissue.
38	R030356c0g1_i01	0.049582259	g9515	Venom allergen 5.02	NAN	NA	Venom allergen 5 (Antigen 5) (Ag5) (Cysteine-rich venom protein) (CRVP) (allergen Vesp ma 5)		NA	NA
39	R030806c0g1_i01	0.045296853	g10754	NAN	NAN	NA	NA	NA	NA	NA
40	R030858c0g2_i01	0.036768327	g19544	Transmembrane protease serine 6	NAN	NA	Transmembrane protease serine 11C (EC 3.4.21.-) (Neurobin) [Cleaved into: Transmembrane protease serine 11C non-catalytic chain; Transmembrane protease serine 11C catalytic chain]	Tmprss11c	proteolysis [GO:0006508]; self proteolysis [GO:0097264]	Serine protease which has a preference for Arg or Lys in position P1 and uncharged residues in positions P2 and P3. Shows specificity towards FGF2 in vitro.
41	R031113c0g1_i01	0.044040203	g234	Calmodulin	CaM	NA	Calmodulin (CaM)	cam1 SPAC3A12.14	ascospore formation [GO:0030437]; ascospore-type prospore-specific spindle pole body remodeling [GO:0031322]; calcium-mediated signaling [GO:0019722]; establishment of protein localization to meiotic spindle pole body [GO:1990954]; mitotic spindle assembly [GO:0090307]; spindle pole body organization [GO:0051300]	Calmodulin mediates the control of a large number of enzymes, ion channels and other proteins by Ca(2+). Among the enzymes to be stimulated by the calmodulin-Ca(2+) complex are a number of protein kinases and phosphatases.
42	R031177c0g1_i02	0.035197734	NA	NAN	NAN	NA	NA	NA	NA	NA
43	R031433c0g2_i01	0.035777184	g12464	Poly	dTNKS	NA	Poly [ADP-ribose] polymerase tankyrase (dTNKS) (EC 2.4.2.30) (Poly [ADP-ribose] polymerase) (Protein poly-ADP-ribosyltransferase tankyrase) (EC 2.4.2.-)	Tnks tankyrase CG4719	positive regulation of canonical Wnt signaling pathway [GO:0090263]; positive regulation of telomere capping [GO:1904355]; positive regulation of ubiquitin-dependent protein catabolic process [GO:2000060]; protein ADP-ribosylation [GO:0006471]; protein localization to chromosome, telomeric region [GO:0070198]; protein poly-ADP-ribosylation [GO:0070212]; regulation of proteasome assembly [GO:00903…	Stimulates proteasome activity, probably by ADP-ribosylation of PI31 (PubMed:23622245). Modulates 26S proteasome assembly (PubMed:23622245).
44	R031592c0g1_i01	0.035142357	g8621	Polyadenylate-binding protein 4-like	PABP-4-like	NA	Polyadenylate-binding protein 4-like (PABP-4-like) (Poly(A)-binding protein 4-like)	PABPC4L	NA	May bind RNA.
45	R031707c0g1_i02	0.03297316	NA	NAN	NAN	NA	NA	NA	NA	NA
46	R032061c0g1_i03	0.033924003	NA	NAN	NAN	NA	NA	NA	NA	NA
47	R032130c0g1_i01	0.034552518	NA	Zinc finger CCHC domain-containing protein 24	NAN	ZCCHC24	NA	NA	NA	NA
48	R032239c0g1_i02	0.035130464	g31787	Potassium voltage-gated channel subfamily G member	NAN	NA	Potassium voltage-gated channel subfamily G member 2 (Potassium channel cKv6.2) (Voltage-gated potassium channel subunit Kv6.2)	KCNG2	potassium ion transmembrane transport [GO:0071805]; protein homooligomerization [GO:0051260]; regulation of ion transmembrane transport [GO:0034765]	Potassium channel subunit. Modulates channel activity (By similarity).
49	R032242c0g1_i02	0.041281051	g3716	NAN	NAN	NA	NA	NA	NA	NA
50	R032410c1g1_i01	0.032095873	NA	NAN	NAN	NA	NA	NA	NA	NA
51	R032486c0g1_i02	0.03348022	g19835	NAN	NAN	NA	NA	NA	NA	NA
52	R032486c0g2_i01	0.031284865	g19835	NAN	NAN	NA	NA	NA	NA	NA
53	R032500c0g2_i01	0.034257219	NA	NAN	NAN	NA	NA	NA	NA	NA
54	R032501c0g1_i01	0.036434311	g30415	Collagen alpha-1(XXI) chain	NAN	NA	Collagen alpha-1(XII) chain (Fibrochimerin)	COL12A1	cell adhesion [GO:0007155]; endodermal cell differentiation [GO:0035987]; growth plate cartilage chondrocyte morphogenesis [GO:0003429]	Type XII collagen interacts with type I collagen-containing fibrils, the COL1 domain could be associated with the surface of the fibrils, and the COL2 and NC3 domains may be localized in the perifibrillar matrix.
55	R032520c0g2_i04	0.044832561	g27334	Glutamine synthetase	NAN	GLUL	Glutamine synthetase (EC 6.3.1.2) (Glutamate--ammonia ligase)		glutamine biosynthetic process [GO:0006542]	Glutamine synthetase that catalyzes the ATP-dependent conversion of glutamate and ammonia to glutamine.
56	R032532c0g2_i01	0.03729187	g3662	Beta-porphyranase A	NAN	NA	NA	NA	NA	NA
57	R032632c0g1_i01	0.034004057	g15495	NAN	NAN	NA	NA	NA	NA	NA
58	R032952c0g3_i01	0.033029251	NA	NAN	NAN	NA	NA	NA	NA	NA
59	R033052c0g1_i01	0.030518963	g18809	NAN	NAN	NA	NA	NA	NA	NA
60	R033346c0g1_i01	0.036246324	NA	NAN	NAN	NA	NA	NA	NA	NA
61	R033435c0g1_i04	0.031158842	NA	Endosomal/lysosomal potassium channel TMEM175	NAN	NA	NA	NA	NA	NA
62	R033453c0g1_i01	0.031174086	g28064	Proto-oncogene Wnt-3	Wnt-3	WNT3	Proto-oncogene Wnt-3 (Proto-oncogene Int-4)	Wnt3 Int-4 Wnt-3	Spemann organizer formation at the anterior end of the primitive streak [GO:0060064]; Wnt signaling pathway [GO:0016055]; anatomical structure formation involved in morphogenesis [GO:0048646]; animal organ morphogenesis [GO:0009887]; anterior/posterior axis specification [GO:0009948]; anterior/posterior pattern specification [GO:0009952]; axon guidance [GO:0007411]; canonical Wnt signaling pathwa…	Ligand for members of the frizzled family of seven transmembrane receptors (Probable). Functions in the canonical Wnt signaling pathway that results in activation of transcription factors of the TCF/LEF family (By similarity). Required for normal gastrulation, formation of the primitive streak, and for the formation of the mesoderm during early embryogenesis (PubMed:10431240). Required for normal…
63	R034130c1g1_i04	0.036205007	g6220	Zinc metalloproteinase nas-8	NAN	NA	Protein SpAN (EC 3.4.24.-)	SPAN	multicellular organism development [GO:0007275]	NA
64	R034203c1g1_i02	0.037864823	g24496	Protocadherin Fat 1	NAN	CELSR3	Fat-like cadherin-related tumor suppressor homolog (Protein kugelei)	kug fat2 CG7749	calcium-dependent cell-cell adhesion via plasma membrane cell adhesion molecules [GO:0016339]; cell-cell adhesion [GO:0098609]; cell-cell adhesion mediated by cadherin [GO:0044331]; centripetally migrating follicle cell migration [GO:0060269]; defense response to Gram-negative bacterium [GO:0050829]; establishment of planar polarity of follicular epithelium [GO:0042247]; establishment or maintena…	Required for the planar polarity of actin filament orientation at the basal side of ovarian follicle cells (PubMed:19906848, PubMed:23369713). Required for proper egg chamber shape and elongation of the egg chamber during oogenesis (PubMed:19906848, PubMed:23369713). Required for the correct planar polarization of Rab10 within the basal follicle cell epithelium and is therefore indirectly involve…
65	R034269c0g1_i01	0.042260325	g31621	NAN	NAN	NA	NA	NA	NA	NA
66	R034465c1g1_i01	0.037215164	g20399	NAN	NAN	NA	Collagen alpha-1(IV) chain [Cleaved into: Arresten]	COL4A1	basement membrane organization [GO:0071711]; blood vessel morphogenesis [GO:0048514]; brain development [GO:0007420]; branching involved in blood vessel morphogenesis [GO:0001569]; cellular response to amino acid stimulus [GO:0071230]; collagen-activated tyrosine kinase receptor signaling pathway [GO:0038063]; epithelial cell differentiation [GO:0030855]; extracellular matrix organization [GO:003…	Type IV collagen is the major structural component of glomerular basement membranes (GBM), forming a 'chicken-wire' meshwork together with laminins, proteoglycans and entactin/nidogen.
67	R034750c0g1_i01	0.031261005	g19531	NAN	NAN	NA	NA	NA	NA	NA
68	R035247c1g2_i01	0.037281033	g18022	NAN	NAN	NA	NA	NA	NA	NA
69	R035266c0g2_i01	0.03942306	g4038	NAN	NAN	NA	Pol-RFamide neuropeptides [Cleaved into: Pol-RFamide-II; Pol-RFamide-I; Neuropeptide]		neuropeptide signaling pathway [GO:0007218]	Has direct action on motoneurons, and effect includes transient inhibition followed by prolonged excitation.
70	R035505c1g1_i01	0.03353921	g4656	NAN	NAN	NA	NA	NA	NA	NA
71	R035932c2g2_i01	0.034255514	g17178	Endosomal/lysosomal potassium channel TMEM175	NAN	TMEM175	Endosomal/lysosomal potassium channel TMEM175 (Transmembrane protein 175) (mTMEM175)	Tmem175	phagosome-lysosome fusion [GO:0090385]; potassium ion transmembrane transport [GO:0071805]; regulation of lysosomal lumen pH [GO:0035751]	Organelle-specific potassium channel specifically responsible for potassium conductance in endosomes and lysosomes. Forms a potassium-permeable leak-like channel, which regulates lumenal pH stability and is required for autophagosome-lysosome fusion. Constitutes the major lysosomal potassium channel.
72	R035945c0g1_i01	0.043640772	g12472	NAN	NAN	NA	NA	NA	NA	NA
73	R036273c0g2_i01	0.041207195	g1276	NAN	NAN	NA	Hemicentin-1 (Fibulin-6) (FIBL-6)	HMCN1 FIBL6	cell cycle [GO:0007049]; cell division [GO:0051301]; heterophilic cell-cell adhesion via plasma membrane cell adhesion molecules [GO:0007157]; homophilic cell adhesion via plasma membrane adhesion molecules [GO:0007156]; response to bacterium [GO:0009617]; visual perception [GO:0007601]	Promotes cleavage furrow maturation during cytokinesis in preimplantation embryos. May play a role in the architecture of adhesive and flexible epithelial cell junctions. May play a role during myocardial remodeling by imparting an effect on cardiac fibroblast migration.
74	R036451c0g2_i03	0.03041939	g6228	Zinc metalloproteinase nas-8	NAN	NA	Zinc metalloproteinase nas-6 (EC 3.4.24.-) (Nematode astacin 6)	nas-6 4R79.1	pharyngeal pumping [GO:0043050]; pharynx development [GO:0060465]	Metalloprotease.
75	R036512c0g1_i01	0.042962235	g26676	Aquaporin-10	AQP-10	AQP7	Aquaporin-9 (AQP-9) (Aquaglyceroporin-9) (Small solute channel 1)	AQP9 SSC1	amine transport [GO:0015837]; canalicular bile acid transport [GO:0015722]; carboxylic acid transport [GO:0046942]; cellular response to cAMP [GO:0071320]; excretion [GO:0007588]; glycerol transport [GO:0015793]; polyol transport [GO:0015791]; purine nucleobase transport [GO:0006863]; pyrimidine nucleobase transport [GO:0015855]; response to mercury ion [GO:0046689]; response to organic substance…	Forms a water channel with a broad specificity. Also permeable glycerol and urea. Mediates passage of a wide variety of small, non-charged solutes including carbamides, polyols, purines, and pyrimidines.
76	R036512c0g2_i01	0.042943855	g26676	Aquaporin-9	AQP-9	AQP7	Aquaporin-9 (AQP-9) (Aquaglyceroporin-9) (Small solute channel 1)	AQP9 SSC1	amine transport [GO:0015837]; canalicular bile acid transport [GO:0015722]; carboxylic acid transport [GO:0046942]; cellular response to cAMP [GO:0071320]; excretion [GO:0007588]; glycerol transport [GO:0015793]; polyol transport [GO:0015791]; purine nucleobase transport [GO:0006863]; pyrimidine nucleobase transport [GO:0015855]; response to mercury ion [GO:0046689]; response to organic substance…	Forms a water channel with a broad specificity. Also permeable glycerol and urea. Mediates passage of a wide variety of small, non-charged solutes including carbamides, polyols, purines, and pyrimidines.
77	R036636c0g1_i02	0.042535184	g3024	NAN	NAN	NA	NA	NA	NA	NA
78	R036667c0g1_i02	0.03262755	NA	NAN	NAN	NA	NA	NA	NA	NA
79	R037133c0g1_i01	0.031738435	g3776	Protein DD3-3	NAN	NA	Protein DD3-3	DD3-3 DDB_G0283095	NA	May participate in O-glycosylation.
80	R037948c2g3_i01	0.035400119	g1276	Properdin	NAN	NA	Hemicentin-1 (Fibulin-6) (FIBL-6)	HMCN1 FIBL6	cell cycle [GO:0007049]; cell division [GO:0051301]; heterophilic cell-cell adhesion via plasma membrane cell adhesion molecules [GO:0007157]; homophilic cell adhesion via plasma membrane adhesion molecules [GO:0007156]; response to bacterium [GO:0009617]; visual perception [GO:0007601]	Promotes cleavage furrow maturation during cytokinesis in preimplantation embryos. May play a role in the architecture of adhesive and flexible epithelial cell junctions. May play a role during myocardial remodeling by imparting an effect on cardiac fibroblast migration.
81	R038209c1g1_i01	0.030759447	g24588	Protein FAM189A1	NAN	MS4A4A	NA	NA	NA	NA
82	R038220c1g1_i01	0.042988952	g27224	NAN	NAN	NA	NA	NA	NA	NA
83	R038411c0g1_i01	0.032827623	g1269	Adhesion G protein-coupled receptor B1	NAN	NA	Properdin (Complement factor P)	Cfp Pfc	complement activation, alternative pathway [GO:0006957]	A positive regulator of the alternate pathway of complement. It binds to and stabilizes the C3- and C5-convertase enzyme complexes.
84	R038411c2g1_i01	0.032724732	g1276	Hemicentin-1	FIBL-6	NA	Hemicentin-1 (Fibulin-6) (FIBL-6)	HMCN1 FIBL6	cell cycle [GO:0007049]; cell division [GO:0051301]; heterophilic cell-cell adhesion via plasma membrane cell adhesion molecules [GO:0007157]; homophilic cell adhesion via plasma membrane adhesion molecules [GO:0007156]; response to bacterium [GO:0009617]; visual perception [GO:0007601]	Promotes cleavage furrow maturation during cytokinesis in preimplantation embryos. May play a role in the architecture of adhesive and flexible epithelial cell junctions. May play a role during myocardial remodeling by imparting an effect on cardiac fibroblast migration.
85	R038737c0g3_i04	0.039279437	NA	Zinc metalloproteinase nas-6	NAN	NA	NA	NA	NA	NA
86	R038912c1g1_i04	0.034311405	NA	Saxiphilin	SAX	NA	NA	NA	NA	NA
87	R038943c0g1_i01	0.033234031	NA	Thrombospondin-2	NAN	NA	NA	NA	NA	NA
88	R038953c0g2_i01	0.032788965	g11062	Golgi-associated plant pathogenesis-related protein	NAN	NA	Golgi-associated plant pathogenesis-related protein 1 (GAPR-1) (Golgi-associated PR-1 protein) (Glioma pathogenesis-related protein 2) (GliPR 2)	GLIPR2 C9orf19 GAPR1	positive regulation of ERK1 and ERK2 cascade [GO:0070374]; positive regulation of epithelial cell migration [GO:0010634]; positive regulation of epithelial to mesenchymal transition [GO:0010718]	NA
89	R038953c0g3_i01	0.037865197	g11062	Golgi-associated plant pathogenesis-related protein	NAN	NA	Golgi-associated plant pathogenesis-related protein 1 (GAPR-1) (Golgi-associated PR-1 protein) (Glioma pathogenesis-related protein 2) (GliPR 2)	GLIPR2 C9orf19 GAPR1	positive regulation of ERK1 and ERK2 cascade [GO:0070374]; positive regulation of epithelial cell migration [GO:0010634]; positive regulation of epithelial to mesenchymal transition [GO:0010718]	NA
90	R039289c1g4_i01	0.030541862	g15357	Putative ankyrin repeat protein MM_0045	NAN	NA	Ankyrin-3 (ANK-3) (Ankyrin-G)	Ank3	Golgi to plasma membrane protein transport [GO:0043001]; axon guidance [GO:0007411]; axonogenesis [GO:0007409]; cellular response to magnesium ion [GO:0071286]; clustering of voltage-gated sodium channels [GO:0045162]; establishment of protein localization [GO:0045184]; magnesium ion homeostasis [GO:0010960]; maintenance of protein location in plasma membrane [GO:0072660]; membrane assembly [GO:0…	Membrane-cytoskeleton linker. May participate in the maintenance/targeting of ion channels and cell adhesion molecules at the nodes of Ranvier and axonal initial segments (By similarity). In skeletal muscle, required for costamere localization of DMD and betaDAG1. Regulates KCNA1 channel activity in function of dietary Mg(2+) levels, and thereby contributes to the regulation of renal Mg(2+) reabs…
91	R039660c1g1_i01	0.032796268	g31515	Adhesion G protein-coupled receptor B1	NAN	NA	Hemicentin-1 (Fibulin-6) (FIBL-6)	Hmcn1	cell cycle [GO:0007049]; cell division [GO:0051301]; heterophilic cell-cell adhesion via plasma membrane cell adhesion molecules [GO:0007157]; homophilic cell adhesion via plasma membrane adhesion molecules [GO:0007156]; response to bacterium [GO:0009617]	Promotes cleavage furrow maturation during cytokinesis in preimplantation embryos (PubMed:21215633). May play a role in the architecture of adhesive and flexible epithelial cell junctions (PubMed:17015624). May play a role during myocardial remodeling by imparting an effect on cardiac fibroblast migration (PubMed:24951538).
92	R040205c3g2_i04	0.034817534	NA	Hemicentin-1	FIBL-6	NA	NA	NA	NA	NA
93	R040966c2g1_i01	0.031368708	NA	Calpain small subunit 1	CSS1	NA	NA	NA	NA	NA
94	R041040c3g1_i01	0.033146434	g14345	S-crystallin 4	NAN	NA	Glutathione S-transferase (EC 2.5.1.18) (GST class-sigma)		NA	High activity toward 1-chloro-2,4-dinitrobenzene. Not very efficient at catalyzing the addition of GSH to enones and epoxides.
95	R041254c3g1_i01	0.032948067	NA	L-rhamnose-binding lectin CSL3	NAN	NA	NA	NA	NA	NA
96	R052485c0g1_i01	0.030141503	NA	Cell number regulator 5	NAN	NA	NA	NA	NA	NA
97	R054490c0g1_i01	0.036162345	NA	Seminal plasma protein PDC-109	NAN	NA	NA	NA	NA	NA
98	R067515c0g1_i01	0.032094318	g1276	NAN	NAN	NA	Hemicentin-1 (Fibulin-6) (FIBL-6)	HMCN1 FIBL6	cell cycle [GO:0007049]; cell division [GO:0051301]; heterophilic cell-cell adhesion via plasma membrane cell adhesion molecules [GO:0007157]; homophilic cell adhesion via plasma membrane adhesion molecules [GO:0007156]; response to bacterium [GO:0009617]; visual perception [GO:0007601]	Promotes cleavage furrow maturation during cytokinesis in preimplantation embryos. May play a role in the architecture of adhesive and flexible epithelial cell junctions. May play a role during myocardial remodeling by imparting an effect on cardiac fibroblast migration.
99	R067602c0g1_i01	0.031566481	NA	NAN	NAN	NA	NA	NA	NA	NA
100	R068235c0g1_i01	0.037823857	NA	Forkhead box protein B1	NAN	FOXB2	NA	NA	NA	NA
