## Supplementary Data 3 for "Wnt signaling restores evolutionary loss of regenerative potential in *Hydra*"

ID	sort..reg.pca.rotation....PC1.....decreasing...TRUE..1.100.	H_vulgaris105	Full_name	Gene_name	H_sapiens	P_Name	G_Name	GO_BP	Description
R001246c0g1_i01	0.039457223	NA	Anti-sigma-I factor RsgI5	NAN	NA	NA	NA	NA	NA
R009792c0g1_i01	0.045007948	g24824	NAN	NAN	NA	NA	NA	NA	NA
R011549c0g1_i01	0.052395022	NA	NAN	NAN	NA	NA	NA	NA	NA
R012366c0g2_i01	0.039810293	g10132	NAN	NAN	NA	NA	NA	NA	NA
R013077c0g2_i01	0.044619576	g28987	NAN	NAN	NA	NA	NA	NA	NA
R014870c0g1_i01	0.04762269	g5203	N-acetyllactosaminide beta-1,3-N-acetylglucosaminyltransferase	NAN	NA	N-acetyllactosaminide beta-1,3-N-acetylglucosaminyltransferase 4 (EC 2.4.1.149) (UDP-GlcNAc:betaGal beta-1,3-N-acetylglucosaminyltransferase 4) (BGnT-4) (Beta-1,3-Gn-T4) (Beta-1,3-N-acetylglucosaminyltransferase 4) (Beta3Gn-T4)	B3GNT4 UNQ1898/PRO4344	O-glycan processing [GO:0016266]; keratan sulfate biosynthetic process [GO:0018146]; poly-N-acetyllactosamine biosynthetic process [GO:0030311]; protein glycosylation [GO:0006486]	Beta-1,3-N-acetylglucosaminyltransferase involved in the synthesis of poly-N-acetyllactosamine. Has activity for type 2 oligosaccharides.
R014912c0g1_i01	0.051996936	g16881	NAN	NAN	NA	NA	NA	NA	NA
R015480c0g1_i01	0.046212711	g6140	Protein VAPYRIN	PhVpy	NA	Alpha-latrocrustotoxin-Lt1a (Alpha-LCT-Lt1a) (Alpha-latrocrustotoxin) (Alpha-LCT) (Crusta1) (Fragment)		exocytosis [GO:0006887]	Crustacean-selective presynaptic neurotoxin that induces neurotransmitter exocytosis. Binds to neurexin-1-alpha (NRXN1), adhesion G protein-coupled receptor L1 (ADGRL1, also known as latrophilin-1), and receptor-type tyrosine-protein phosphatase S (PTPRS), and induces neurotransmitter exocytosis through two calcium-dependent mechanisms (membrane pore formation and signaling via latrophilin) and a…
R015546c0g2_i01	0.063428804	g19688	L-rhamnose-binding lectin CSL3	NAN	NA	Latrophilin Cirl	Cirl GI18798	cell surface receptor signaling pathway [GO:0007166]	NA
R016836c0g1_i01	0.058123179	NA	1-phosphatidylinositol phosphodiesterase	NAN	NA	NA	NA	NA	NA
R017898c0g1_i01	0.05230798	g21160	NAN	NAN	NA	NA	NA	NA	NA
R017997c0g2_i01	0.044227369	g19358	NAN	NAN	NA	NA	NA	NA	NA
R018904c0g1_i01	0.06004661	g23751	Adhesion G protein-coupled receptor E2	NAN	NA	NA	NA	NA	NA
R019817c0g2_i01	0.043191889	NA	NAN	NAN	NA	NA	NA	NA	NA
R020149c0g1_i01	0.051488652	g29328	NAN	NAN	NA	NA	NA	NA	NA
R021190c0g2_i01	0.054576668	g2028	NAN	NAN	NA	NA	NA	NA	NA
R022269c0g1_i02	0.046523106	g24990	NAN	NAN	NA	NA	NA	NA	NA
R022472c0g1_i01	0.051093777	g25772	Kininogen-1	NAN	CSTL1	Cystatin-1 (Cystatin JZTX-75)		NA	Inhibits various C1 cysteine proteases. This protein has no toxic activity and its function in the venom is unknown. It may play a role as a housekeeping or regulatory protein (By similarity).
R022698c0g1_i01	0.037865035	g13585	Probable G-protein coupled receptor 19	NAN	NA	Probable G-protein coupled receptor 19 (GPR-NGA)	GPR19	G protein-coupled receptor signaling pathway [GO:0007186]	Orphan receptor.
R022989c0g1_i01	0.04212088	g3798	NAN	NAN	NA	NA	NA	NA	NA
R023004c0g1_i01	0.043912568	g6540	NAN	NAN	NA	NA	NA	NA	NA
R023069c0g1_i01	0.044859971	NA	NAN	NAN	NA	NA	NA	NA	NA
R023095c0g1_i01	0.052756059	g2198	Uncharacterized protein KIAA1958	NAN	NA	Uncharacterized protein KIAA1958	KIAA1958	NA	NA
R023110c0g1_i01	0.050440209	g16852	NAN	NAN	NA	NA	NA	NA	NA
R023113c0g1_i01	0.065029019	g712	NAN	NAN	NA	NA	NA	NA	NA
R023125c0g1_i01	0.043914605	g14026	NAN	NAN	NA	NA	NA	NA	NA
R023209c0g1_i01	0.05987794	g13178	NAN	NAN	NA	NA	NA	NA	NA
R023281c0g1_i01	0.042670282	g18250	Asparagine synthetase	NAN	ASNS	Asparagine synthetase [glutamine-hydrolyzing] (EC 6.3.5.4) (Glutamine-dependent asparagine synthetase)	ASNS RCJMB04_15l3	L-asparagine biosynthetic process [GO:0070981]; asparagine biosynthetic process [GO:0006529]; glutamine metabolic process [GO:0006541]	NA
R023314c0g1_i01	0.05331309	g10257	Extracellular exo-alpha-(1->5)-L-arabinofuranosidase	NAN	NA	Extracellular exo-alpha-(1->5)-L-arabinofuranosidase (EC 3.2.1.55)	Araf43A abfA SAVERM_1043	L-arabinose metabolic process [GO:0046373]; arabinan catabolic process [GO:0031222]	Involved in the degradation of arabinan and is a key enzyme in the complete degradation of the plant cell wall. Catalyzes only the cleavage of terminal alpha-(1->5) arabinofuranosyl bonds of arabinan present in the arabinofuranosyl polysaccharides or oligosaccharides. It cannot act on other arabinose-containing polysaccharides and arabinoxylo-oligosaccharides.
R023356c0g1_i01	0.044041197	g30087	Transcription factor VBP	NAN	HLF	Transcription factor VBP (Thyrotroph embryonic factor homolog) (Vitellogenin gene-binding protein)	TEF VBP	positive regulation of transcription by RNA polymerase II [GO:0045944]; positive regulation of transcription, DNA-templated [GO:0045893]	Transcription factor that binds to and transactivates the vitellogenin II (VTG2) promoter. Binds to the palindromic sequence 5'-GTTTACATAAAC-3'.
R023878c0g1_i01	0.046199085	g12894	GTP-binding protein Di-Ras2	NAN	NA	GTP-binding protein Rhes (Ras homolog enriched in striatum) (Tumor endothelial marker 2)	RASD2 TEM2	locomotory behavior [GO:0007626]; negative regulation of protein ubiquitination [GO:0031397]; positive regulation of protein kinase B signaling [GO:0051897]; positive regulation of protein sumoylation [GO:0033235]; regulation of cAMP-mediated signaling [GO:0043949]; signal transduction [GO:0007165]; synaptic transmission, dopaminergic [GO:0001963]	GTPase signaling protein that binds to and hydrolyzes GTP. Regulates signaling pathways involving G-proteins-coupled receptor and heterotrimeric proteins such as GNB1, GNB2 and GNB3. May be involved in selected striatal competencies, mainly locomotor activity and motor coordination.
R024163c0g1_i01	0.055146751	g22802	DOMON domain-containing protein FRRS1L	NAN	NA	NA	NA	NA	NA
R024478c0g1_i01	0.039882631	g22802	NAN	NAN	NA	NA	NA	NA	NA
R024763c0g1_i02	0.048713254	NA	BPTI/Kunitz domain-containing protein 4	NAN	CRIM1	NA	NA	NA	NA
R024902c0g1_i01	0.038068972	g11993	Endosomal/lysosomal potassium channel TMEM175	NAN	TMEM175	Endosomal/lysosomal potassium channel TMEM175 (Transmembrane protein 175) (mTMEM175)	Tmem175	phagosome-lysosome fusion [GO:0090385]; potassium ion transmembrane transport [GO:0071805]; regulation of lysosomal lumen pH [GO:0035751]	Organelle-specific potassium channel specifically responsible for potassium conductance in endosomes and lysosomes. Forms a potassium-permeable leak-like channel, which regulates lumenal pH stability and is required for autophagosome-lysosome fusion. Constitutes the major lysosomal potassium channel.
R025013c0g1_i01	0.045300941	g17310	Zinc finger protein sens	NAN	NA	Zinc finger protein sens (Protein senseless)	sens Lyra CG32120	Notch signaling pathway [GO:0007219]; axon guidance [GO:0007411]; chaeta morphogenesis [GO:0008407]; compound eye photoreceptor development [GO:0042051]; negative regulation of apoptotic process [GO:0043066]; negative regulation of transcription by RNA polymerase II [GO:0000122]; peripheral nervous system development [GO:0007422]; photoreceptor cell differentiation [GO:0046530]; photoreceptor cel…	Transcription factor both necessary and sufficient for proper development of most cell types of the embryonic and adult peripheral nervous system (PNS). Essential component of the proneural Notch signaling pathway required for proper sensory organ precursor (SOP) differentiation. Correct expression requires expression of scalloped (sd). Repression of rough (ro) in R8 photoreceptor is an essential…
R025715c0g1_i01	0.046627349	g16882	NAN	NAN	NA	NA	NA	NA	NA
R025715c0g1_i03	0.042423231	g16882	NAN	NAN	NA	NA	NA	NA	NA
R026437c0g1_i01	0.046520737	NA	NAN	NAN	NA	NA	NA	NA	NA
R026795c0g1_i01	0.038675796	NA	NAN	NAN	NA	NA	NA	NA	NA
R026847c0g2_i01	0.058197942	g15884	NAN	NAN	NA	NA	NA	NA	NA
R027812c0g2_i01	0.069165773	g24045	Putative ascorbate peroxidase	NAN	NA	Putative ascorbate peroxidase (EC 1.11.1.11) (HvAPX1)	APX1	hydrogen peroxide catabolic process [GO:0042744]; response to oxidative stress [GO:0006979]	May play a role in the protection of oocyte incorporated cells from rapid apoptotic degradation.
R027901c0g2_i01	0.045832154	g30891	Fibroblast growth factor 7	FGF-7	NA	Fibroblast growth factor 7 (FGF-7) (Heparin-binding growth factor 7) (HBGF-7) (Keratinocyte growth factor)	FGF7 KGF	fibroblast growth factor receptor signaling pathway [GO:0008543]; positive regulation of cell division [GO:0051781]	Plays an important role in the regulation of embryonic development, cell proliferation and cell differentiation. Required for normal branching morphogenesis. Growth factor active on keratinocytes. Possible major paracrine effector of normal epithelial cell proliferation (By similarity).
R027980c0g1_i01	0.045451747	g26738	NAN	NAN	NA	NA	NA	NA	NA
R028334c0g1_i01	0.046051194	g8946	NAN	NAN	NA	NA	NA	NA	NA
R028591c0g1_i01	0.045231217	g25199	NAN	NAN	NA	NA	NA	NA	NA
R028669c0g1_i01	0.039819449	g33506	Probable oxidoreductase	NAN	NA	Short-chain dehydrogenase TIC 32, chloroplastic (EC 1.1.1.-) (Translocon at the inner envelope membrane of chloroplasts 32) (AtTIC32)	TIC32 At4g23430 F16G20.130	protein transport [GO:0015031]	Involved in protein precursor import into chloroplasts. Part of the redox regulon consisting of TIC32, TIC 55 and TIC62.
R029932c0g1_i01	0.070809264	g17818	NAN	NAN	NA	NA	NA	NA	NA
R030052c1g1_i01	0.040397413	g13387	Anti-sigma-I factor RsgI5	NAN	NA	NA	NA	NA	NA
R031036c0g1_i01	0.044782507	g29273	Gremlin-2	NAN	NA	Gremlin-1	GREM1	cell migration involved in sprouting angiogenesis [GO:0002042]; cell-cell signaling [GO:0007267]; embryonic limb morphogenesis [GO:0030326]; limb development [GO:0060173]; mesenchymal to epithelial transition involved in metanephros morphogenesis [GO:0003337]; negative regulation of BMP signaling pathway [GO:0030514]; negative regulation of apoptotic process [GO:0043066]; negative regulation of c…	Cytokine that may play a role in the development of the medial pallium and during optic nerve and pecten development by modulating BMP signaling.
R031070c0g1_i01	0.057506272	g33750	Teneurin-1	NAN	NA	NA	NA	NA	NA
R031145c0g2_i01	0.043627894	g21433	NAN	NAN	NA	NA	NA	NA	NA
R032101c0g1_i01	0.042903278	g5415	Zinc finger protein Gfi-1b	NAN	NA	Zinc finger protein Gfi-1b (Growth factor-independent protein 1B)	GFI1B GFI	chromatin organization [GO:0006325]; multicellular organism development [GO:0007275]; negative regulation of transcription by RNA polymerase II [GO:0000122]	Essential transcriptional regulator necessary for development and differentiation of erythroid and megakaryocytic lineages. Alters histone methylation by recruiting histone methyltransferase to target genes promoters. Plays a role in heterochromatin formation.
R032408c0g1_i01	0.044526311	g28449	Forkhead box protein D4	NAN	NA	Fork head domain-containing protein FD4	fd96Ca FD4 CG11921	anatomical structure morphogenesis [GO:0009653]; cell differentiation [GO:0030154]; multicellular organism development [GO:0007275]; regulation of transcription by RNA polymerase II [GO:0006357]	Involved in development during embryogenesis.
R032410c1g1_i01	0.041398258	NA	NAN	NAN	NA	NA	NA	NA	NA
R032455c0g1_i01	0.047764021	NA	NAN	NAN	NA	NA	NA	NA	NA
R032520c0g2_i06	0.045508117	g27334	Glutamine synthetase	NAN	GLUL	Glutamine synthetase (EC 6.3.1.2) (Glutamate--ammonia ligase)		glutamine biosynthetic process [GO:0006542]	Glutamine synthetase that catalyzes the ATP-dependent conversion of glutamate and ammonia to glutamine.
R032532c0g2_i01	0.048719187	g3662	Beta-porphyranase A	NAN	NA	NA	NA	NA	NA
R032549c0g1_i01	0.039093409	g1299	Epithelial membrane protein 1	EMP-1	NA	NA	NA	NA	NA
R032646c0g2_i02	0.063236064	g27079	NAN	NAN	NA	NA	NA	NA	NA
R032753c1g2_i01	0.063094656	g26562	NAN	NAN	NA	NA	NA	NA	NA
R032813c1g1_i01	0.050708487	g18808	NAN	NAN	NA	NA	NA	NA	NA
R032900c0g1_i01	0.067156062	g1751	Putative ascorbate peroxidase	NAN	NA	Putative ascorbate peroxidase (EC 1.11.1.11) (HvAPX1)	APX1	hydrogen peroxide catabolic process [GO:0042744]; response to oxidative stress [GO:0006979]	May play a role in the protection of oocyte incorporated cells from rapid apoptotic degradation.
R033135c1g6_i01	0.062073647	NA	Protease inhibitor carrapatin	NAN	WFIKKN1	NA	NA	NA	NA
R033412c0g2_i02	0.060160381	NA	NAN	NAN	NA	NA	NA	NA	NA
R033588c0g1_i01	0.072158702	g9819	L-rhamnose-binding lectin CSL3	NAN	NA	L-rhamnose-binding lectin CSL3		NA	L-rhamnose binding lectin. Has hemagglutinating activity towards rabbit erythrocytes, human type A erythrocytes, human type B erythrocytes, human type O erythrocytes and sheep erythrocytes. Hemagglutinating activity is inhibited by smooth-type lipopolysaccharide (LPS) from S.flexneri 1A, A.salmonicida and E.coli K12, but not by rough-type LPS from S.flexneri, E.coli K12 and E.coli EH100. Agglutin…
R034708c0g1_i01	0.046899847	NA	NAN	NAN	NA	NA	NA	NA	NA
R035365c0g1_i03	0.044620008	g15634	BPTI/Kunitz domain-containing protein 4	NAN	CRIM1	BPTI/Kunitz domain-containing protein 4 (Nacre serine protease inhibitor 3) (NSPI3)		NA	NA
R035570c0g1_i01	0.048055338	g33052	Galanin receptor 2a	NAN	CCKAR	Neuropeptide FF receptor 2 (G-protein coupled receptor 74) (G-protein coupled receptor HLWAR77) (Neuropeptide G-protein coupled receptor)	NPFFR2 GPR74 NPFF2 NPGPR	G protein-coupled receptor signaling pathway [GO:0007186]; cellular response to hormone stimulus [GO:0032870]; detection of abiotic stimulus [GO:0009582]; regulation of MAPK cascade [GO:0043408]; regulation of adenylate cyclase activity [GO:0045761]; regulation of cAMP-dependent protein kinase activity [GO:2000479]	Receptor for NPAF (A-18-F-amide) and NPFF (F-8-F-amide) neuropeptides, also known as morphine-modulating peptides. Can also be activated by a variety of naturally occurring or synthetic FMRF-amide like ligands. This receptor mediates its action by association with G proteins that activate a phosphatidylinositol-calcium second messenger system.
R035827c0g1_i01	0.047743648	g20795	15-hydroxyprostaglandin dehydrogenase	NAN	HPGD	15-hydroxyprostaglandin dehydrogenase [NAD(+)] (15-PGDH) (EC 1.1.1.141) (Prostaglandin dehydrogenase 1)	HPGD PGDH1	ductus arteriosus closure [GO:0097070]; female pregnancy [GO:0007565]; negative regulation of cell cycle [GO:0045786]; ovulation [GO:0030728]; parturition [GO:0007567]; prostaglandin metabolic process [GO:0006693]; thrombin-activated receptor signaling pathway [GO:0070493]; transforming growth factor beta receptor signaling pathway [GO:0007179]	Prostaglandin inactivation. Contributes to the regulation of events that are under the control of prostaglandin levels. Catalyzes the NAD-dependent dehydrogenation of lipoxin A4 to form 15-oxo-lipoxin A4 (By similarity).
R035827c0g2_i01	0.045610241	g20795	15-hydroxyprostaglandin dehydrogenase	NAN	HPGD	15-hydroxyprostaglandin dehydrogenase [NAD(+)] (15-PGDH) (EC 1.1.1.141) (Prostaglandin dehydrogenase 1)	HPGD PGDH1	ductus arteriosus closure [GO:0097070]; female pregnancy [GO:0007565]; negative regulation of cell cycle [GO:0045786]; ovulation [GO:0030728]; parturition [GO:0007567]; prostaglandin metabolic process [GO:0006693]; thrombin-activated receptor signaling pathway [GO:0070493]; transforming growth factor beta receptor signaling pathway [GO:0007179]	Prostaglandin inactivation. Contributes to the regulation of events that are under the control of prostaglandin levels. Catalyzes the NAD-dependent dehydrogenation of lipoxin A4 to form 15-oxo-lipoxin A4 (By similarity).
R036087c0g1_i02	0.046571386	NA	Ankyrin repeat and sterile alpha motif domain-containing	NAN	NA	NA	NA	NA	NA
R036134c0g2_i03	0.041176856	g5783	Anti-sigma-I factor RsgI5	NAN	NA	Extracellular exo-alpha-(1->5)-L-arabinofuranosidase (EC 3.2.1.55)	Araf43A abfA SAVERM_1043	L-arabinose metabolic process [GO:0046373]; arabinan catabolic process [GO:0031222]	Involved in the degradation of arabinan and is a key enzyme in the complete degradation of the plant cell wall. Catalyzes only the cleavage of terminal alpha-(1->5) arabinofuranosyl bonds of arabinan present in the arabinofuranosyl polysaccharides or oligosaccharides. It cannot act on other arabinose-containing polysaccharides and arabinoxylo-oligosaccharides.
R036667c0g1_i02	0.042982712	NA	NAN	NAN	NA	NA	NA	NA	NA
R036818c0g1_i02	0.067448559	NA	NAN	NAN	NA	NA	NA	NA	NA
R036818c0g2_i01	0.068789003	NA	NAN	NAN	NA	NA	NA	NA	NA
R037142c0g1_i01	0.042532964	g6131	Steroid 17-alpha-hydroxylase/17,20 lyase	NAN	NA	Steroid 17-alpha-hydroxylase/17,20 lyase (EC 1.14.14.19) (EC 1.14.14.32) (17-alpha-hydroxyprogesterone aldolase) (CYPXVII) (Cytochrome P450 17A1) (Cytochrome P450-C17) (Cytochrome P450c17)	cyp17a1 cyp17	sex differentiation [GO:0007548]; steroid biosynthetic process [GO:0006694]	Conversion of pregnenolone and progesterone to their 17-alpha-hydroxylated products and subsequently to dehydroepiandrosterone (DHEA) and androstenedione. Catalyzes both the 17-alpha-hydroxylation and the 17,20-lyase reaction.
R037564c2g1_i03	0.045619215	g2047	NAN	NAN	NA	NA	NA	NA	NA
R038063c0g5_i03	0.041257265	NA	Solute carrier family 43 member 3	NAN	SLC43A3	NA	NA	NA	NA
R038136c3g1_i01	0.047195325	g16111	NAN	NAN	NA	NA	NA	NA	NA
R038216c0g1_i01	0.043891541	g18066	Metabotropic glutamate receptor 3	mGluR3	NA	Metabotropic glutamate receptor 8 (mGluR8)	GRM8 GPRC1H MGLUR8	G protein-coupled glutamate receptor signaling pathway [GO:0007216]; G protein-coupled receptor signaling pathway [GO:0007186]; adenylate cyclase-inhibiting G protein-coupled glutamate receptor signaling pathway [GO:0007196]; adenylate cyclase-inhibiting G protein-coupled receptor signaling pathway [GO:0007193]; regulation of synaptic transmission, glutamatergic [GO:0051966]; visual perception [G…	G-protein coupled receptor for glutamate. Ligand binding causes a conformation change that triggers signaling via guanine nucleotide-binding proteins (G proteins) and modulates the activity of down-stream effectors, such as adenylate cyclase. Signaling inhibits adenylate cyclase activity.
R038311c1g2_i04	0.043315075	g13247	Actinohivin	NAN	NA	Actinohivin	ath	regulation of defense response to virus [GO:0050688]	NA
R038519c0g1_i02	0.055298063	g6908	Chitin synthase chs-2	NAN	NA	Chitin synthase 6 (EC 2.4.1.16) (Chitin-UDP acetyl-glucosaminyl transferase 6) (Class-V chitin synthase 6)	CHS6 UMAG_10367	fungal-type cell wall organization [GO:0031505]	Plays a major role in cell wall biogenesis. Involved in mating tube and dikaryotic hyphae formation. Essential for pathogenicity.
R039168c2g2_i02	0.071711295	NA	L-rhamnose-binding lectin CSL3	NAN	NA	NA	NA	NA	NA
R039244c1g1_i01	0.049688537	NA	Nitric oxide synthase, inducible	NAN	NA	NA	NA	NA	NA
R039550c1g1_i01	0.038847298	g11133	Comitin	NAN	NA	Comitin (24 kDa actin-binding protein) (CABP1-related protein p24)	comA capA capC DDB_G0289599	actin filament bundle assembly [GO:0051017]; defense response to bacterium [GO:0042742]; hyperosmotic response [GO:0006972]; phagocytosis [GO:0006909]; response to cAMP [GO:0051591]; response to cycloheximide [GO:0046898]; response to other organism [GO:0051707]	May have a role in cell motility. It has high affinity for both G-actin and F-actin. Binds to vesicle membranes via mannose residues and, by way of its interaction with actin, links these membranes to the cytoskeleton.
R039893c1g1_i01	0.047121598	g13735	NAN	NAN	NA	NA	NA	NA	NA
R039893c4g1_i01	0.046517671	g4323	NAN	NAN	NA	NA	NA	NA	NA
R040071c2g1_i01	0.051168062	g12706	Putative ascorbate peroxidase	NAN	NA	Putative ascorbate peroxidase (EC 1.11.1.11) (HvAPX1)	APX1	hydrogen peroxide catabolic process [GO:0042744]; response to oxidative stress [GO:0006979]	May play a role in the protection of oocyte incorporated cells from rapid apoptotic degradation.
R040152c2g1_i07	0.056794873	g10682	Insulin-like growth factor-binding protein 7	IBP-7	CRIM1	Antistasin (ATS) (Blood coagulation factor Xa/proclotting enzyme inhibitor)		blood coagulation [GO:0007596]	This highly disulfide-bonded protein is a potent inhibitor of factor Xa. Facilitates digestion of tissues and may also protect the gastric tissues from its own digestive enzymes. May have therapeutic utility as an anticoagulant. Also exhibits a strong metastatic activity.
R040378c0g1_i01	0.055634614	NA	NAN	NAN	NA	NA	NA	NA	NA
R040378c0g2_i01	0.049714011	NA	NAN	NAN	NA	NA	NA	NA	NA
R040737c4g1_i02	0.03955892	g27338	Glutamine synthetase	GS	GLUL	Glutamine synthetase (EC 6.3.1.2) (Glutamate--ammonia ligase)		glutamine biosynthetic process [GO:0006542]	Glutamine synthetase that catalyzes the ATP-dependent conversion of glutamate and ammonia to glutamine.
R040737c5g5_i01	0.039080765	NA	NAN	NAN	NA	NA	NA	NA	NA
R040867c0g1_i01	0.057697677	NA	Extracellular exo-alpha-(1->5)-L-arabinofuranosidase	NAN	NA	NA	NA	NA	NA
R041141c0g1_i01	0.061227836	g9821	L-rhamnose-binding lectin CSL1	NAN	NA	Rhamnose-binding lectin (RBL) (Roe lectin) (SAL)		NA	Lectin that binds L-rhamnose. Binds also monosaccharides possessing steric similarity to the hydroxyl group orientation at C2 and C4 of the pyranose ring structure of L-rhamnose, such as L-mannose and L-lyxose.
R041141c2g1_i01	0.066977486	g9821	L-rhamnose-binding lectin CSL3	NAN	NA	Rhamnose-binding lectin (RBL) (Roe lectin) (SAL)		NA	Lectin that binds L-rhamnose. Binds also monosaccharides possessing steric similarity to the hydroxyl group orientation at C2 and C4 of the pyranose ring structure of L-rhamnose, such as L-mannose and L-lyxose.
R042426c0g1_i01	0.055549689	g16325	NAN	NAN	VRTN	NA	NA	NA	NA
R043015c0g1_i01	0.053311261	NA	NAN	NAN	NA	NA	NA	NA	NA
R056618c0g2_i01	0.050304398	g2033	NAN	NAN	NA	NA	NA	NA	NA
