## Supplementary Data 7 for "Wnt signaling restores evolutionary loss of regenerative potential in *Hydra*"

### Sheet: clust1_funcassociate_results
# species: Homo sapiens
# support: EXP, IMP, ISS, ISM, TAS, IEA, HMP, HEP, IDA, IGI, ISO, IGC, NAS, HGI, IPI, IEP, ISA, RCA, IC, HDA
# associations retrieved on: 2024-05-22 12:38:27-04
# gofunc built on: 2018-02-21 10:04:34.764444-05
# gene associations file: ftp://ftp.geneontology.org/pub/go/gene-associations/goa_human.gaf.gz
# revision: 2018-02-02 $
# downloaded on: 2018-02-14 09:47:26-05
# GO DAG files from: http://archive.geneontology.org/latest-full/go_201512-termdb-tables.tar.gz
# downloaded on: 2015-12-22 05:43:21-05
# translation required: yes
# translation info:
# authority: ensembl
# synergizer db built on: 2015-11-17 14:24:21.26681-05
# synergizer db built from: Ensembl Genes 82 / Metazoa Mart / Plant Mart
# namespace: hgnc_symbol
# coverage: 99.8%
# size of "genespace": 7420
# number of attributes: 15517
# NOTE: these associations have been restricted to the genes included
# in the user-supplied gene space.
# NOTE: the last record consists of all the entities in the
# "genespace" that are not associated with any attribute (for
# the requested support).
# Original number of entities in query: 134
# Number of entities in query: 132
# Total number of entities: 7420
# Total number of attributes: 15517
# Original total number of attributes: 20270
# Translation required: yes
# Translation coverage: 0.997782
# Mode: unordered
# Number of simulations: 1000
# Adjusted P-value cutoff: 0.05
# Over/under: over
# Evidence codes: EXP, IMP, ISS, ISM, TAS, IEA, HMP, HEP, IDA, IGI, ISO, IGC, NAS, HGI, IPI, IEP, ISA, RCA, IC, HDA
OVERREPRESENTED ATTRIBUTES
N	X	LOD	P	P_adj	attrib ID	attrib name
4	7	1.8627	3.21402e-06	0.003	GO:0015037	peptide disulfide oxidoreductase activity
5	17	1.39987	8.608e-06	0.008	GO:0005790	smooth endoplasmic reticulum
6	28	1.21997	7.72568e-06	0.007	GO:0036498	IRE1-mediated unfolded protein response
6	36	1.08737	3.55431e-05	0.049	GO:0045454	cell redox homeostasis
9	93	0.816804	3.69498e-05	0.049	GO:0005788	endoplasmic reticulum lumen
18	269	0.655247	1.10337e-06	<0.001	GO:0016491	oxidoreductase activity
20	356	0.575757	4.0897e-06	0.003	GO:0055114	oxidation-reduction process
22	480	0.481933	3.3372e-05	0.047	GO:0044432	endoplasmic reticulum part

### Sheet: clust2_funcassociate_results
# species: Homo sapiens
# support: EXP, IMP, ISS, ISM, TAS, IEA, HMP, HEP, IDA, IGI, ISO, IGC, NAS, HGI, IPI, IEP, ISA, RCA, IC, HDA
# associations retrieved on: 2024-05-22 12:41:20-04
# gofunc built on: 2018-02-21 10:04:34.764444-05
# gene associations file: ftp://ftp.geneontology.org/pub/go/gene-associations/goa_human.gaf.gz
# revision: 2018-02-02 $
# downloaded on: 2018-02-14 09:47:26-05
# GO DAG files from: http://archive.geneontology.org/latest-full/go_201512-termdb-tables.tar.gz
# downloaded on: 2015-12-22 05:43:21-05
# translation required: yes
# translation info:
# authority: ensembl
# synergizer db built on: 2015-11-17 14:24:21.26681-05
# synergizer db built from: Ensembl Genes 82 / Metazoa Mart / Plant Mart
# namespace: hgnc_symbol
# coverage: 99.8%
# size of "genespace": 7420
# number of attributes: 15517
# NOTE: these associations have been restricted to the genes included
# in the user-supplied gene space.
# NOTE: the last record consists of all the entities in the
# "genespace" that are not associated with any attribute (for
# the requested support).
# Original number of entities in query: 97
# Number of entities in query: 88
# Total number of entities: 7420
# Total number of attributes: 15517
# Original total number of attributes: 20270
# Translation required: yes
# Translation coverage: 0.997782
# Mode: unordered
# Number of simulations: 1000
# Adjusted P-value cutoff: 0.05
# Over/under: over
# Evidence codes: EXP, IMP, ISS, ISM, TAS, IEA, HMP, HEP, IDA, IGI, ISO, IGC, NAS, HGI, IPI, IEP, ISA, RCA, IC, HDA
OVERREPRESENTED ATTRIBUTES
N	X	LOD	P	P_adj	attrib ID	attrib name
3	3	2.77838	1.61237e-06	0.005	GO:0017017	MAP kinase tyrosine/serine/threonine phosphatase activity
3	3	2.77838	1.61237e-06	0.005	GO:0033549	MAP kinase phosphatase activity
13	268	0.694876	1.41345e-05	0.021	GO:0045597	positive regulation of cell differentiation
35	1235	0.53015	1.72989e-07	0.001	GO:0007165	signal transduction
24	820	0.493766	1.82345e-05	0.028	GO:0051239	regulation of multicellular organismal process

### Sheet: clust3_funcassociate_results
# species: Homo sapiens
# support: EXP, IMP, ISS, ISM, TAS, IEA, HMP, HEP, IDA, IGI, ISO, IGC, NAS, HGI, IPI, IEP, ISA, RCA, IC, HDA
# associations retrieved on: 2024-05-22 12:49:30-04
# gofunc built on: 2018-02-21 10:04:34.764444-05
# gene associations file: ftp://ftp.geneontology.org/pub/go/gene-associations/goa_human.gaf.gz
# revision: 2018-02-02 $
# downloaded on: 2018-02-14 09:47:26-05
# GO DAG files from: http://archive.geneontology.org/latest-full/go_201512-termdb-tables.tar.gz
# downloaded on: 2015-12-22 05:43:21-05
# translation required: yes
# translation info:
# authority: ensembl
# synergizer db built on: 2015-11-17 14:24:21.26681-05
# synergizer db built from: Ensembl Genes 82 / Metazoa Mart / Plant Mart
# namespace: hgnc_symbol
# coverage: 99.8%
# size of "genespace": 7420
# number of attributes: 15517
# NOTE: these associations have been restricted to the genes included
# in the user-supplied gene space.
# NOTE: the last record consists of all the entities in the
# "genespace" that are not associated with any attribute (for
# the requested support).
# Original number of entities in query: 175
# Number of entities in query: 171
# Total number of entities: 7420
# Total number of attributes: 15517
# Original total number of attributes: 20270
# Translation required: yes
# Translation coverage: 0.997782
# Mode: unordered
# Number of simulations: 1000
# Adjusted P-value cutoff: 0.05
# Over/under: over
# Evidence codes: EXP, IMP, ISS, ISM, TAS, IEA, HMP, HEP, IDA, IGI, ISO, IGC, NAS, HGI, IPI, IEP, ISA, RCA, IC, HDA
OVERREPRESENTED ATTRIBUTES
N	X	LOD	P	P_adj	attrib ID	attrib name
5	13	1.44936	6.79466e-06	0.011	GO:0043486	histone exchange
11	106	0.729799	2.94731e-05	0.049	GO:0098687	chromosomal region
34	703	0.392025	2.0733e-05	0.042	GO:1901575	organic substance catabolic process

### Sheet: clust4_funcassociate_results
# species: Homo sapiens
# support: EXP, IMP, ISS, ISM, TAS, IEA, HMP, HEP, IDA, IGI, ISO, IGC, NAS, HGI, IPI, IEP, ISA, RCA, IC, HDA
# associations retrieved on: 2024-05-22 12:55:34-04
# gofunc built on: 2018-02-21 10:04:34.764444-05
# gene associations file: ftp://ftp.geneontology.org/pub/go/gene-associations/goa_human.gaf.gz
# revision: 2018-02-02 $
# downloaded on: 2018-02-14 09:47:26-05
# GO DAG files from: http://archive.geneontology.org/latest-full/go_201512-termdb-tables.tar.gz
# downloaded on: 2015-12-22 05:43:21-05
# translation required: yes
# translation info:
# authority: ensembl
# synergizer db built on: 2015-11-17 14:24:21.26681-05
# synergizer db built from: Ensembl Genes 82 / Metazoa Mart / Plant Mart
# namespace: hgnc_symbol
# coverage: 99.8%
# size of "genespace": 7420
# number of attributes: 15517
# NOTE: these associations have been restricted to the genes included
# in the user-supplied gene space.
# NOTE: the last record consists of all the entities in the
# "genespace" that are not associated with any attribute (for
# the requested support).
# Original number of entities in query: 133
# Number of entities in query: 126
# Total number of entities: 7420
# Total number of attributes: 15517
# Original total number of attributes: 20270
# Translation required: yes
# Translation coverage: 0.997782
# Mode: unordered
# Number of simulations: 1000
# Adjusted P-value cutoff: 0.05
# Over/under: over
# Evidence codes: EXP, IMP, ISS, ISM, TAS, IEA, HMP, HEP, IDA, IGI, ISO, IGC, NAS, HGI, IPI, IEP, ISA, RCA, IC, HDA
OVERREPRESENTED ATTRIBUTES
N	X	LOD	P	P_adj	attrib ID	attrib name
5	20	1.32756	1.64796e-05	0.036	GO:0044243	multicellular organismal catabolic process
10	87	0.923948	1.84505e-06	0.002	GO:0030198	extracellular matrix organization
10	88	0.91832	2.05198e-06	0.002	GO:0043062	extracellular structure organization
14	185	0.728645	2.62801e-06	0.002	GO:0005615	extracellular space
21	323	0.673093	9.03412e-08	0.001	GO:0005576	extracellular region
40	1140	0.420855	2.60096e-06	0.002	GO:0044421	extracellular region part
33	913	0.416667	1.45596e-05	0.03	GO:0032501	multicellular organismal process

### Sheet: clust5_funcassociate_results
# species: Homo sapiens
# support: EXP, IMP, ISS, ISM, TAS, IEA, HMP, HEP, IDA, IGI, ISO, IGC, NAS, HGI, IPI, IEP, ISA, RCA, IC, HDA
# associations retrieved on: 2024-05-22 12:59:07-04
# gofunc built on: 2018-02-21 10:04:34.764444-05
# gene associations file: ftp://ftp.geneontology.org/pub/go/gene-associations/goa_human.gaf.gz
# revision: 2018-02-02 $
# downloaded on: 2018-02-14 09:47:26-05
# GO DAG files from: http://archive.geneontology.org/latest-full/go_201512-termdb-tables.tar.gz
# downloaded on: 2015-12-22 05:43:21-05
# translation required: yes
# translation info:
# authority: ensembl
# synergizer db built on: 2015-11-17 14:24:21.26681-05
# synergizer db built from: Ensembl Genes 82 / Metazoa Mart / Plant Mart
# namespace: hgnc_symbol
# coverage: 99.8%
# size of "genespace": 7420
# number of attributes: 15517
# NOTE: these associations have been restricted to the genes included
# in the user-supplied gene space.
# NOTE: the last record consists of all the entities in the
# "genespace" that are not associated with any attribute (for
# the requested support).
# Original number of entities in query: 292
# Number of entities in query: 288
# Total number of entities: 7420
# Total number of attributes: 15517
# Original total number of attributes: 20270
# Translation required: yes
# Translation coverage: 0.997782
# Mode: unordered
# Number of simulations: 1000
# Adjusted P-value cutoff: 0.05
# Over/under: over
# Evidence codes: EXP, IMP, ISS, ISM, TAS, IEA, HMP, HEP, IDA, IGI, ISO, IGC, NAS, HGI, IPI, IEP, ISA, RCA, IC, HDA
OVERREPRESENTED ATTRIBUTES
N	X	LOD	P	P_adj	attrib ID	attrib name
5	9	1.4876	9.42911e-06	0.016	GO:0061157	mRNA destabilization
5	10	1.40038	1.82683e-05	0.043	GO:0050779	RNA destabilization
77	1238	0.275056	7.60487e-06	0.013	GO:2000112	regulation of cellular macromolecule biosynthetic process
78	1282	0.263756	1.48599e-05	0.033	GO:0010556	regulation of macromolecule biosynthetic process
82	1362	0.261496	1.2217e-05	0.026	GO:0010468	regulation of gene expression
80	1332	0.258326	1.7955e-05	0.04	GO:0031326	regulation of cellular biosynthetic process
112	1996	0.249247	4.15717e-06	0.006	GO:0031323	regulation of cellular metabolic process
109	1945	0.245348	6.61873e-06	0.012	GO:0080090	regulation of primary metabolic process
109	1969	0.237737	1.20225e-05	0.024	GO:0060255	regulation of macromolecule metabolic process
123	2285	0.234313	8.92466e-06	0.014	GO:0019222	regulation of metabolic process

### Sheet: clust6_funcassociate_results
# species: Homo sapiens
# support: EXP, IMP, ISS, ISM, TAS, IEA, HMP, HEP, IDA, IGI, ISO, IGC, NAS, HGI, IPI, IEP, ISA, RCA, IC, HDA
# associations retrieved on: 2024-05-22 13:04:23-04
# gofunc built on: 2018-02-21 10:04:34.764444-05
# gene associations file: ftp://ftp.geneontology.org/pub/go/gene-associations/goa_human.gaf.gz
# revision: 2018-02-02 $
# downloaded on: 2018-02-14 09:47:26-05
# GO DAG files from: http://archive.geneontology.org/latest-full/go_201512-termdb-tables.tar.gz
# downloaded on: 2015-12-22 05:43:21-05
# translation required: yes
# translation info:
# authority: ensembl
# synergizer db built on: 2015-11-17 14:24:21.26681-05
# synergizer db built from: Ensembl Genes 82 / Metazoa Mart / Plant Mart
# namespace: hgnc_symbol
# coverage: 99.8%
# size of "genespace": 7420
# number of attributes: 15517
# NOTE: these associations have been restricted to the genes included
# in the user-supplied gene space.
# NOTE: the last record consists of all the entities in the
# "genespace" that are not associated with any attribute (for
# the requested support).
# Original number of entities in query: 164
# Number of entities in query: 159
# Total number of entities: 7420
# Total number of attributes: 15517
# Original total number of attributes: 20270
# Translation required: yes
# Translation coverage: 0.997782
# Mode: unordered
# Number of simulations: 1000
# Adjusted P-value cutoff: 0.05
# Over/under: over
# Evidence codes: EXP, IMP, ISS, ISM, TAS, IEA, HMP, HEP, IDA, IGI, ISO, IGC, NAS, HGI, IPI, IEP, ISA, RCA, IC, HDA
OVERREPRESENTED ATTRIBUTES
N	X	LOD	P	P_adj	attrib ID	attrib name
7	37	1.06672	1.08996e-05	0.032	GO:0043202	lysosomal lumen
9	69	0.875855	1.43315e-05	0.036	GO:0005775	vacuolar lumen
16	193	0.661743	3.29391e-06	0.003	GO:0002275	myeloid cell activation involved in immune response
15	186	0.646877	9.50575e-06	0.013	GO:0002283	neutrophil activation involved in immune response
15	186	0.646877	9.50575e-06	0.013	GO:0043312	neutrophil degranulation
15	187	0.64429	1.01451e-05	0.031	GO:0042119	neutrophil activation
16	201	0.642107	5.58439e-06	0.005	GO:0002274	myeloid leukocyte activation
15	188	0.641719	1.08225e-05	0.032	GO:0036230	granulocyte activation
15	191	0.63409	1.31022e-05	0.034	GO:0043299	leukocyte degranulation
15	195	0.624112	1.68015e-05	0.04	GO:0045055	regulated secretory pathway
16	222	0.59424	1.96977e-05	0.04	GO:0002366	leukocyte activation involved in immune response
16	224	0.589931	2.20215e-05	0.042	GO:0002263	cell activation involved in immune response
19	278	0.573474	6.78302e-06	0.008	GO:0045321	leukocyte activation
17	251	0.565881	2.40677e-05	0.048	GO:0006887	exocytosis
20	308	0.550485	8.25181e-06	0.012	GO:0001775	cell activation
19	305	0.528809	2.53678e-05	0.05	GO:0032940	secretion by cell
22	381	0.497187	1.8367e-05	0.04	GO:0070013	intracellular organelle lumen
25	453	0.48051	1.02113e-05	0.031	GO:0043233	organelle lumen
26	480	0.473218	9.26899e-06	0.013	GO:0044432	endoplasmic reticulum part
41	981	0.371791	1.29154e-05	0.034	GO:0065010	extracellular membrane-bounded organelle
41	981	0.371791	1.29154e-05	0.034	GO:0070062	extracellular exosome
41	986	0.369145	1.46259e-05	0.037	GO:0043230	extracellular organelle
41	986	0.369145	1.46259e-05	0.037	GO:1903561	extracellular vesicle
45	1127	0.355731	1.39542e-05	0.035	GO:0031988	membrane-bounded vesicle
47	1193	0.352599	1.192e-05	0.034	GO:0031982	vesicle

### Sheet: clust7_funcassociate_results
# species: Homo sapiens
# support: EXP, IMP, ISS, ISM, TAS, IEA, HMP, HEP, IDA, IGI, ISO, IGC, NAS, HGI, IPI, IEP, ISA, RCA, IC, HDA
# associations retrieved on: 2024-05-22 13:06:50-04
# gofunc built on: 2018-02-21 10:04:34.764444-05
# gene associations file: ftp://ftp.geneontology.org/pub/go/gene-associations/goa_human.gaf.gz
# revision: 2018-02-02 $
# downloaded on: 2018-02-14 09:47:26-05
# GO DAG files from: http://archive.geneontology.org/latest-full/go_201512-termdb-tables.tar.gz
# downloaded on: 2015-12-22 05:43:21-05
# translation required: yes
# translation info:
# authority: ensembl
# synergizer db built on: 2015-11-17 14:24:21.26681-05
# synergizer db built from: Ensembl Genes 82 / Metazoa Mart / Plant Mart
# namespace: hgnc_symbol
# coverage: 99.8%
# size of "genespace": 7420
# number of attributes: 15517
# NOTE: these associations have been restricted to the genes included
# in the user-supplied gene space.
# NOTE: the last record consists of all the entities in the
# "genespace" that are not associated with any attribute (for
# the requested support).
# Original number of entities in query: 115
# Number of entities in query: 109
# Total number of entities: 7420
# Total number of attributes: 15517
# Original total number of attributes: 20270
# Translation required: yes
# Translation coverage: 0.997782
# Mode: unordered
# Number of simulations: 1000
# Adjusted P-value cutoff: 0.05
# Over/under: over
# Evidence codes: EXP, IMP, ISS, ISM, TAS, IEA, HMP, HEP, IDA, IGI, ISO, IGC, NAS, HGI, IPI, IEP, ISA, RCA, IC, HDA
OVERREPRESENTED ATTRIBUTES
N	X	LOD	P	P_adj	attrib ID	attrib name
3	3	2.68175	3.08e-06	0.007	GO:0003180	aortic valve morphogenesis
3	3	2.68175	3.08e-06	0.007	GO:0060742	epithelial cell differentiation involved in prostate gland development
3	4	2.20457	1.22e-05	0.03	GO:0060449	bud elongation involved in lung branching
3	4	2.20457	1.22e-05	0.03	GO:2000136	regulation of cell proliferation involved in heart morphogenesis
4	7	1.94972	1.49e-06	0.002	GO:0010463	mesenchymal cell proliferation
5	12	1.70978	4.55e-07	0.002	GO:0010718	positive regulation of epithelial to mesenchymal transition
4	10	1.6807	8.64e-06	0.017	GO:0035116	embryonic hindlimb morphogenesis
4	10	1.6807	8.64e-06	0.017	GO:0040036	regulation of fibroblast growth factor receptor signaling pathway
5	14	1.60699	1.12e-06	0.002	GO:2000738	positive regulation of stem cell differentiation
8	24	1.56852	1.01e-09	<0.001	GO:0010717	regulation of epithelial to mesenchymal transition
4	12	1.56407	1.99e-05	0.039	GO:0035137	hindlimb morphogenesis
4	12	1.56407	1.99e-05	0.039	GO:0048663	neuron fate commitment
5	16	1.5239	2.4e-06	0.002	GO:0009948	anterior/posterior axis specification
4	13	1.51571	2.85e-05	0.047	GO:0048713	regulation of oligodendrocyte differentiation
4	13	1.51571	2.85e-05	0.047	GO:0060411	cardiac septum morphogenesis
5	21	1.36682	1.05e-05	0.021	GO:0001837	epithelial to mesenchymal transition
5	21	1.36682	1.05e-05	0.021	GO:0002690	positive regulation of leukocyte chemotaxis
5	23	1.31701	1.7e-05	0.036	GO:0002687	positive regulation of leukocyte migration
6	28	1.30849	2.53e-06	0.003	GO:1901343	negative regulation of vasculature development
5	24	1.29409	2.12e-05	0.041	GO:0002688	regulation of leukocyte chemotaxis
5	24	1.29409	2.12e-05	0.041	GO:0072089	stem cell proliferation
8	41	1.25995	1.07e-07	0.001	GO:0048754	branching morphogenesis of an epithelial tube
10	52	1.25648	2.91e-09	<0.001	GO:0001763	morphogenesis of a branching structure
6	31	1.25395	4.78e-06	0.011	GO:0009798	axis specification
9	48	1.24064	2.37e-08	0.001	GO:0061138	morphogenesis of a branching epithelium
6	32	1.23719	5.81e-06	0.012	GO:0090100	positive regulation of transmembrane receptor protein serine/threonine kinase signaling pathway
8	45	1.21072	2.3e-07	0.001	GO:0045165	cell fate commitment
6	34	1.20547	8.42e-06	0.017	GO:0060560	developmental growth involved in morphogenesis
6	38	1.14819	1.65e-05	0.034	GO:0044420	extracellular matrix component
7	48	1.10785	5.45e-06	0.012	GO:0000904	cell morphogenesis involved in differentiation
11	86	1.04884	4.02e-08	0.001	GO:0090287	regulation of cellular response to growth factor stimulus
8	68	1.00163	5.96e-06	0.012	GO:0060429	epithelium development
9	79	0.987197	2e-06	0.002	GO:2000736	regulation of stem cell differentiation
8	71	0.980427	8.27e-06	0.015	GO:0090092	regulation of transmembrane receptor protein serine/threonine kinase signaling pathway
8	75	0.953658	1.25e-05	0.03	GO:0035239	tube morphogenesis
12	116	0.946574	1.05e-07	0.001	GO:0030335	positive regulation of cell migration
12	120	0.930019	1.54e-07	0.001	GO:2000147	positive regulation of cell motility
12	124	0.914055	2.21e-07	0.001	GO:0051272	positive regulation of cellular component movement
12	128	0.89864	3.14e-07	0.002	GO:0040017	positive regulation of locomotion
9	96	0.892357	1.02e-05	0.021	GO:0002009	morphogenesis of an epithelium
10	119	0.841435	8.63e-06	0.017	GO:0048729	tissue morphogenesis
15	198	0.804262	1.63e-07	0.001	GO:0030334	regulation of cell migration
13	176	0.786504	1.55e-06	0.002	GO:0030155	regulation of cell adhesion
12	163	0.782436	4.18e-06	0.009	GO:0009888	tissue development
10	137	0.774253	2.99e-05	0.047	GO:0043410	positive regulation of MAPK cascade
14	196	0.773161	8.95e-07	0.002	GO:0043408	regulation of MAPK cascade
15	215	0.764747	4.77e-07	0.002	GO:2000145	regulation of cell motility
16	239	0.747949	3.35e-07	0.002	GO:0040012	regulation of locomotion
15	234	0.724265	1.41e-06	0.002	GO:0051270	regulation of cellular component movement
14	233	0.690729	6.93e-06	0.012	GO:0007155	cell adhesion
14	233	0.690729	6.93e-06	0.012	GO:0022610	biological adhesion
30	776	0.528171	4.18e-07	0.002	GO:0032879	regulation of localization
22	571	0.500314	2.2e-05	0.041	GO:0044459	plasma membrane part

### Sheet: clust8_funcassociate_results
# species: Homo sapiens
# support: EXP, IMP, ISS, ISM, TAS, IEA, HMP, HEP, IDA, IGI, ISO, IGC, NAS, HGI, IPI, IEP, ISA, RCA, IC, HDA
# associations retrieved on: 2024-05-22 13:10:21-04
# gofunc built on: 2018-02-21 10:04:34.764444-05
# gene associations file: ftp://ftp.geneontology.org/pub/go/gene-associations/goa_human.gaf.gz
# revision: 2018-02-02 $
# downloaded on: 2018-02-14 09:47:26-05
# GO DAG files from: http://archive.geneontology.org/latest-full/go_201512-termdb-tables.tar.gz
# downloaded on: 2015-12-22 05:43:21-05
# translation required: yes
# translation info:
# authority: ensembl
# synergizer db built on: 2015-11-17 14:24:21.26681-05
# synergizer db built from: Ensembl Genes 82 / Metazoa Mart / Plant Mart
# namespace: hgnc_symbol
# coverage: 99.8%
# size of "genespace": 7420
# number of attributes: 15517
# NOTE: these associations have been restricted to the genes included
# in the user-supplied gene space.
# NOTE: the last record consists of all the entities in the
# "genespace" that are not associated with any attribute (for
# the requested support).
# Original number of entities in query: 134
# Number of entities in query: 129
# Total number of entities: 7420
# Total number of attributes: 15517
# Original total number of attributes: 20270
# Translation required: yes
# Translation coverage: 0.997782
# Mode: unordered
# Number of simulations: 1000
# Adjusted P-value cutoff: 0.05
# Over/under: over
# Evidence codes: EXP, IMP, ISS, ISM, TAS, IEA, HMP, HEP, IDA, IGI, ISO, IGC, NAS, HGI, IPI, IEP, ISA, RCA, IC, HDA
OVERREPRESENTED ATTRIBUTES
N	X	LOD	P	P_adj	attrib ID	attrib name
4	10	1.60411	1.68837e-05	0.03	GO:0046653	tetrahydrofolate metabolic process
13	174	0.708955	9.14314e-06	0.02	GO:0009117	nucleotide metabolic process
13	175	0.706214	9.73236e-06	0.02	GO:0006753	nucleoside phosphate metabolic process
15	248	0.611952	2.35813e-05	0.041	GO:0010243	response to organonitrogen compound
15	248	0.611952	2.35813e-05	0.041	GO:0014070	response to organic cyclic compound
20	386	0.548717	9.66041e-06	0.02	GO:0009719	response to endogenous stimulus
21	420	0.533869	9.76384e-06	0.02	GO:1901700	response to oxygen-containing compound
28	650	0.478333	4.76292e-06	0.011	GO:0010033	response to organic substance
33	830	0.451333	3.20953e-06	0.007	GO:0042221	response to chemical
49	1554	0.373545	5.89099e-06	0.019	GO:0050896	response to stimulus
51	1730	0.340914	2.46472e-05	0.042	GO:0044710	single-organism metabolic process

### Sheet: clust9_funcassociate_results
# species: Homo sapiens
# support: EXP, IMP, ISS, ISM, TAS, IEA, HMP, HEP, IDA, IGI, ISO, IGC, NAS, HGI, IPI, IEP, ISA, RCA, IC, HDA
# associations retrieved on: 2024-05-22 13:15:38-04
# gofunc built on: 2018-02-21 10:04:34.764444-05
# gene associations file: ftp://ftp.geneontology.org/pub/go/gene-associations/goa_human.gaf.gz
# revision: 2018-02-02 $
# downloaded on: 2018-02-14 09:47:26-05
# GO DAG files from: http://archive.geneontology.org/latest-full/go_201512-termdb-tables.tar.gz
# downloaded on: 2015-12-22 05:43:21-05
# translation required: yes
# translation info:
# authority: ensembl
# synergizer db built on: 2015-11-17 14:24:21.26681-05
# synergizer db built from: Ensembl Genes 82 / Metazoa Mart / Plant Mart
# namespace: hgnc_symbol
# coverage: 99.8%
# size of "genespace": 7420
# number of attributes: 15517
# NOTE: these associations have been restricted to the genes included
# in the user-supplied gene space.
# NOTE: the last record consists of all the entities in the
# "genespace" that are not associated with any attribute (for
# the requested support).
# Original number of entities in query: 90
# Number of entities in query: 84
# Total number of entities: 7420
# Total number of attributes: 15517
# Original total number of attributes: 20270
# Translation required: yes
# Translation coverage: 0.997782
# Mode: unordered
# Number of simulations: 1000
# Adjusted P-value cutoff: 0.05
# Over/under: over
# Evidence codes: EXP, IMP, ISS, ISM, TAS, IEA, HMP, HEP, IDA, IGI, ISO, IGC, NAS, HGI, IPI, IEP, ISA, RCA, IC, HDA
OVERREPRESENTED ATTRIBUTES
N	X	LOD	P	P_adj	attrib ID	attrib name
4	5	2.43676	7.57875e-08	<0.001	GO:0007196	adenylate cyclase-inhibiting G-protein coupled glutamate receptor signaling pathway
4	8	1.95946	1.03376e-06	0.001	GO:0008066	glutamate receptor activity
4	9	1.87225	1.84466e-06	0.003	GO:0007216	G-protein coupled glutamate receptor signaling pathway
5	17	1.60786	9.17108e-07	0.001	GO:0007215	glutamate receptor signaling pathway
6	21	1.59231	8.32446e-08	<0.001	GO:0007193	adenylate cyclase-inhibiting G-protein coupled receptor signaling pathway
6	40	1.2437	4.9585e-06	0.004	GO:0007188	adenylate cyclase-modulating G-protein coupled receptor signaling pathway
6	45	1.18462	1.00569e-05	0.011	GO:0007187	G-protein coupled receptor signaling pathway, coupled to cyclic nucleotide second messenger
10	94	1.08266	8.36246e-08	<0.001	GO:0030424	axon
9	87	1.06575	4.94342e-07	0.001	GO:0004930	G-protein coupled receptor activity
7	73	1.0245	1.64985e-05	0.026	GO:0001077	transcriptional activator activity, RNA polymerase II core promoter proximal region sequence-specific binding
9	97	1.01308	1.25672e-06	0.001	GO:0000982	transcription factor activity, RNA polymerase II core promoter proximal region sequence-specific binding
9	98	1.00814	1.37118e-06	0.001	GO:0001228	transcriptional activator activity, RNA polymerase II transcription regulatory region sequence-specific binding
7	78	0.992719	2.55603e-05	0.031	GO:0045665	negative regulation of neuron differentiation
8	95	0.964057	1.05233e-05	0.012	GO:0050768	negative regulation of neurogenesis
8	103	0.925583	1.91306e-05	0.028	GO:0051961	negative regulation of nervous system development
11	147	0.916641	6.81873e-07	0.001	GO:0004888	transmembrane signaling receptor activity
11	150	0.907018	8.35056e-07	0.001	GO:0000981	RNA polymerase II transcription factor activity, sequence-specific DNA binding
8	110	0.894442	3.09191e-05	0.045	GO:0010721	negative regulation of cell development
11	166	0.858895	2.28245e-06	0.003	GO:0038023	signaling receptor activity
12	183	0.857554	8.4776e-07	0.001	GO:0007186	G-protein coupled receptor signaling pathway
9	137	0.848718	2.18262e-05	0.028	GO:0000977	RNA polymerase II regulatory region sequence-specific DNA binding
9	137	0.848718	2.18262e-05	0.028	GO:0001012	RNA polymerase II regulatory region DNA binding
15	240	0.847162	5.80393e-08	<0.001	GO:0005887	integral component of plasma membrane
15	251	0.825805	1.05107e-07	<0.001	GO:0031226	intrinsic component of plasma membrane
12	205	0.803802	2.82071e-06	0.003	GO:0000975	regulatory region DNA binding
12	205	0.803802	2.82071e-06	0.003	GO:0001067	regulatory region nucleic acid binding
12	205	0.803802	2.82071e-06	0.003	GO:0044212	transcription regulatory region DNA binding
12	219	0.772613	5.60298e-06	0.007	GO:0004872	receptor activity
12	236	0.737378	1.20322e-05	0.013	GO:0001071	nucleic acid binding transcription factor activity
12	236	0.737378	1.20322e-05	0.013	GO:0003700	transcription factor activity, sequence-specific DNA binding
12	256	0.699092	2.72049e-05	0.032	GO:0004871	signal transducer activity
13	296	0.671879	2.43208e-05	0.03	GO:0051241	negative regulation of multicellular organismal process
14	322	0.670786	1.27761e-05	0.013	GO:0045944	positive regulation of transcription from RNA polymerase II promoter
14	352	0.628625	3.46996e-05	0.049	GO:0003008	system process
19	571	0.562979	1.472e-05	0.024	GO:0044459	plasma membrane part
27	913	0.541579	1.33558e-06	0.001	GO:0032501	multicellular organismal process
26	895	0.527557	3.17861e-06	0.003	GO:0044707	single-multicellular organism process
29	1120	0.483073	7.13874e-06	0.009	GO:0016021	integral component of membrane
29	1140	0.473794	1.01675e-05	0.012	GO:0031224	intrinsic component of membrane
