## Supplementary material for "Wnt signaling restores evolutionary loss of regenerative potential in *Hydra*": Source Data 2

### Sheet: H. oligactis(innsbruck)
Bisections (50/50)
Batch 1
Foot Regeneration	24hpa	48hpa	72hpa	96hpa	120hpa	144hpa
Regenerated basal disks	0	0	1	3	3	3
Total bisected	24	24	24	24	24	24
Percentage %	0	0	4.16667	12.5	12.5	12.5
Notes (death, dissapeard etc):
Head Regeneration	24hpa	48hpa	72hpa	96hpa	120hpa	144hpa
Two tentacle buds	0	4	22	22	22	22
Total bisected	24	24	24	24	24	24
Percentage %	0	16.6667	91.6667	91.6667	91.6667	91.6667
Notes (death, dissapeard etc):
Batch 2
Foot Regeneration	24hpa	48hpa	72hpa	96hpa	120hpa	144hpa
Regenerated basal disks	0	0	0	1	2	2
Total bisected	24	24	24	24	24	24
Percentage %	0	0	0	4.16667	8.33333	8.33333
Notes (death, dissapeard etc):
Head Regeneration	24hpa	48hpa	72hpa	96hpa	120hpa	144hpa
Two tentacle buds	0	4	22	22	23	23
Total bisected	24	24	24	24	24	24
Percentage %	0	16.6667	91.6667	91.6667	95.8333	95.8333
Notes (death, dissapeard etc):
Batch 3								AVERAGE 3 BATHCES 50% BISECTION
Foot Regeneration	24hpa	48hpa	72hpa	96hpa	120hpa	144hpa		FOOT	24hpa	48hpa	72hpa	96hpa	120hpa	144hpa
Regenerated basal disks	0	0	1	2	2	2		% Avg	0	0	2.83816	8.45411	9.843	9.843
Total bisected	23	23	23	23	23	23		STD	0	0	2.45959	4.17191	2.30815	2.30815
Percentage %	0	0	4.34783	8.69565	8.69565	8.69565
Notes (death, dissapeard etc):
Head Regeneration	24hpa	48hpa	72hpa	96hpa	120hpa	144hpa		HEAD	24hpa	48hpa	72hpa	96hpa	120hpa	144hpa
Two tentacle buds	0	7	22	22	23	23		% Avg	0	20.8333	91.6667	91.6667	94.4444	94.4444
Total bisected	24	24	24	24	24	24		STD	0	7.21688	1.74047e-14	1.74047e-14	2.40563	2.40563
Percentage %	0	29.1667	91.6667	91.6667	95.8333	95.8333
Notes (death, dissapeard etc):
25% bisection (decapitation)
Batch 1
Foot Regeneration	24hpa	48hpa	72hpa	96hpa	120hpa	144hpa
Regenerated basal disks	0	0	0	0	0	0
Total bisected	24	24	24	24	24	24
Percentage %	0	0	0	0	0	0
Notes (death, dissapeard etc):
Batch 2
Foot Regeneration	24hpa	48hpa	72hpa	96hpa	120hpa	144hpa
Regenerated basal disks	0	0	1	1	1	1
Total bisected	24	24	24	24	24	24
Percentage %	0	0	4.16667	4.16667	4.16667	4.16667
Notes (death, dissapeard etc):
Batch 3								AVERAGE 3 BATHCES 25% BISECTION
Foot Regeneration	24hpa	48hpa	72hpa	96hpa	120hpa	144hpa		FOOT	24hpa	48hpa	72hpa	96hpa	120hpa	144hpa
Regenerated basal disks	0	0	0	0	0	0		% Avg	0	0	1.38889	1.38889	1.38889	1.38889
Total bisected	24	24	24	24	24	24		STD	0	0	2.40563	2.40563	2.40563	2.40563
Percentage %	0	0	0	0	0	0
Notes (death, dissapeard etc):
75% bisection (foot amputation)
Batch 1
Foot Regeneration	24hpa	48hpa	72hpa	96hpa	120hpa	144hpa
Regenerated basal disks	4	8	13	15	15	15
Total bisected	24	24	24	24	24	24
Percentage %	16.6667	33.3333	54.1667	62.5	62.5	62.5
Notes (death, dissapeard etc):
Batch 2
Foot Regeneration	24hpa	48hpa	72hpa	96hpa	120hpa	144hpa
Regenerated basal disks	5	10	15	16	16	16
Total bisected	24	24	24	24	24	24
Percentage %	20.8333	41.6667	62.5	66.6667	66.6667	66.6667
Notes (death, dissapeard etc):
Batch 3								AVERAGE 3 BATCHES 75% BISECTION
Foot Regeneration	24hpa	48hpa	72hpa	96hpa	120hpa	144hpa		FOOT	24hpa	48hpa	72hpa	96hpa	120hpa	144hpa
Regenerated basal disks	6	11	14	16	16	16		% Avg	20.8333	40.2778	58.3333	65.2778	65.2778	65.2778
Total bisected	24	24	24	24	24	24		STD	4.16667	6.36469	4.16667	2.40563	2.40563	2.40563
Percentage %	25	45.8333	58.3333	66.6667	66.6667	66.6667
Notes (death, dissapeard etc):

### Sheet: H. vulgaris
Bisections (50/50)
Batch 1
Foot Regeneration	24hpa	48hpa	72hpa	96hpa	120hpa	144hpa
Regenerated basal disks	0	11	24	24	24	24
Total bisected	24	24	24	24	24	24
Percentage %	0	45.8333	100	100	100	100
Notes (death, dissapeard etc):
Head Regeneration	24hpa	48hpa	72hpa	96hpa	120hpa	144hpa
Two tentacle buds	12	25	29	29	29	29
Total bisected	30	30	29	29	29	29
Percentage %	40	83.3333	100	100	100	100
Notes (death, dissapeard etc):
Batch 2
Foot Regeneration	24hpa	48hpa	72hpa	96hpa	120hpa	144hpa
Regenerated basal disks	2	14	22	24	24	24
Total bisected	24	24	24	24	24	24
Percentage %	8.33333	58.3333	91.6667	100	100	100
Notes (death, dissapeard etc):
Head Regeneration	24hpa	48hpa	72hpa	96hpa	120hpa	144hpa
Two tentacle buds	7	26	29	29	29	29
Total bisected	29	29	29	29	29	29
Percentage %	24.1379	89.6552	100	100	100	100
Notes (death, dissapeard etc):
Batch 3								AVERAGE 3 BATCHES BISECTION
Foot Regeneration	24hpa	48hpa	72hpa	96hpa	120hpa	144hpa		FOOT	24hpa	48hpa	72hpa	96hpa	120hpa	144hpa
Regenerated basal disks	4	21	24	24	24	24		% Avg	8.33333	63.8889	97.2222	100	100	100
Total bisected	24	24	24	24	24	24		STD	8.33333	21.3817	4.81125	0	0	0
Percentage %	16.6667	87.5	100	100	100	100
Notes (death, dissapeard etc):
Head Regeneration	24hpa	48hpa	72hpa	96hpa	120hpa	144hpa		HEAD	24hpa	48hpa	72hpa	96hpa	120hpa	144hpa
Two tentacle buds	4	29	29	29	29	29		% Avg	25.977	90.9962	100	100	100	100
Total bisected	29	29	29	29	29	29		STD	13.1999	8.41387	0	0	0	0
Percentage %	13.7931	100	100	100	100	100
Notes (death, dissapeard etc):
1/4 (decapitation)
Batch 1
Foot Regeneration	24hpa	48hpa	72hpa	96hpa	120hpa	144hpa
Regenerated basal disks	0	10	16	18	24	24
Total bisected	24	24	24	24	24	24
Percentage %	0	41.6667	66.6667	75	100	100
Notes (death, dissapeard etc):
Batch 2
Foot Regeneration	24hpa	48hpa	72hpa	96hpa	120hpa	144hpa
Regenerated basal disks	0	6	14	24	24	24
Total bisected	24	24	24	24	24	24
Percentage %	0	25	58.3333	100	100	100
Notes (death, dissapeard etc):
Batch 3								AVERAGE 3 BATCHES DECAPITATION
Foot Regeneration	24hpa	48hpa	72hpa	96hpa	120hpa	144hpa		FOOT	24hpa	48hpa	72hpa	96hpa	120hpa	144hpa
Regenerated basal disks	0	9	21	24	24	24		% Avg	0	34.7222	70.8333	91.6667	100	100
Total bisected	24	24	24	24	24	24		STD	0	8.67361	15.0231	14.4338	0	0
Percentage %	0	37.5	87.5	100	100	100
Notes (death, dissapeard etc):
3/4 (75% of body length or just above the foot)
Batch 1
Foot Regeneration	24hpa	48hpa	72hpa	96hpa	120hpa	144hpa
Regenerated basal disks	11	18	22	24	24	24
Total bisected	24	24	24	24	24	24
Percentage %	45.8333	75	91.6667	100	100	100
Notes (death, dissapeard etc):
Batch 2
Foot Regeneration	24hpa	48hpa	72hpa	96hpa	120hpa	144hpa
Regenerated basal disks	20	24	24	24	24	24
Total bisected	24	24	24	24	24	24
Percentage %	83.3333	100	100	100	100	100
Notes (death, dissapeard etc):
Batch 3								AVERAGE 3 BATCHES FOOT AMPUTATION
Foot Regeneration	24hpa	48hpa	72hpa	96hpa	120hpa	144hpa		FOOT	24hpa	48hpa	72hpa	96hpa	120hpa	144hpa
Regenerated basal disks	10	22	24	24	24	24		% Avg	56.9444	88.8889	97.2222	100	100	100
Total bisected	24	24	24	24	24	24		STD	22.9482	12.7294	4.81125	0	0	0
Percentage %	41.6667	91.6667	100	100	100	100
Notes (death, dissapeard etc):

### Sheet: H. oxycnida
Bisections (50/50)
Batch 1
Foot Regeneration	24hpa	48hpa	72hpa	96hpa	120hpa	144hpa
Regenerated basal disks	0	0	0	4	4	4
Total bisected	24	24	24	24	24	24
Percentage %	0	0	0	16.6667	16.6667	16.6667
Notes (death, dissapeard etc):
Head Regeneration	24hpa	48hpa	72hpa	96hpa	120hpa	144hpa
Two tentacle buds	0	2	18	21	21	23
Total bisected	24	23	23	23	23	23
Percentage %	0	8.69565	78.2609	91.3043	91.3043	100
Notes (death, dissapeard etc):
Batch 2
Foot Regeneration	24hpa	48hpa	72hpa	96hpa	120hpa	144hpa
Regenerated basal disks	0	0	3	3	3	3
Total bisected	24	24	24	24	24	24
Percentage %	0	0	12.5	12.5	12.5	12.5
Notes (death, dissapeard etc):
Head Regeneration	24hpa	48hpa	72hpa	96hpa	120hpa	144hpa
Two tentacle buds	0	13	20	23	23	23
Total bisected	24	23	23	23	23	23
Percentage %	0	56.5217	86.9565	100	100	100
Notes (death, dissapeard etc):		1 budding
Batch 3								AVERAGE 3 BATCHES BISECTION
Foot Regeneration	24hpa	48hpa	72hpa	96hpa	120hpa	144hpa		FOOT	24hpa	48hpa	72hpa	96hpa	120hpa	144hpa
Regenerated basal disks	0	0	3	5	5	5		% Avg	0	0	8.33333	16.6667	16.6667	16.6667
Total bisected	24	24	24	24	24	24		STD	0	0	7.21688	4.16667	4.16667	4.16667
Percentage %	0	0	12.5	20.8333	20.8333	20.8333
Notes (death, dissapeard etc):
Head Regeneration	24hpa	48hpa	72hpa	96hpa	120hpa	144hpa		HEAD	24hpa	48hpa	72hpa	96hpa	120hpa	144hpa
Two tentacle buds	0	7	15	22	22	22		% Avg	0	31.4614	76.8116	95.6522	95.6522	98.5507
Total bisected	24	24	23	23	23	23		STD	0	23.9955	10.9418	4.34783	4.34783	2.51022
Percentage %	0	29.1667	65.2174	95.6522	95.6522	95.6522
Notes (death, dissapeard etc):			1 budding
1/4 (decapitation)
Batch 1
Foot Regeneration	24hpa	48hpa	72hpa	96hpa	120hpa	144hpa
Regenerated basal disks	0	0	0	0	0	0
Total bisected	24	24	24	24	24	24
Percentage %	0	0	0	0	0	0
Notes (death, dissapeard etc):
Batch 2
Foot Regeneration	24hpa	48hpa	72hpa	96hpa	120hpa	144hpa
Regenerated basal disks	0	0	0	3	4	4
Total bisected	24	24	24	24	24	24
Percentage %	0	0	0	12.5	16.6667	16.6667
Notes (death, dissapeard etc):
Batch 3								AVERAGE 3 BATCHES DECAPITATION
Foot Regeneration	24hpa	48hpa	72hpa	96hpa	120hpa	144hpa		FOOT	24hpa	48hpa	72hpa	96hpa	120hpa	144hpa
Regenerated basal disks	0	0	0	2	2	2		% Avg	0	0	0	6.94444	8.33333	8.33333
Total bisected	24	24	24	24	24	24		STD	0	0	0	6.36469	8.33333	8.33333
Percentage %	0	0	0	8.33333	8.33333	8.33333
Notes (death, dissapeard etc):
3/4 (75% of body length or just above the foot)
Batch 1
Foot Regeneration	24hpa	48hpa	72hpa	96hpa	120hpa	144hpa
Regenerated basal disks	0	5	13	16	18	18
Total bisected	24	24	24	24	24	24
Percentage %	0	20.8333	54.1667	66.6667	75	75
Notes (death, dissapeard etc):
Batch 2
Foot Regeneration	24hpa	48hpa	72hpa	96hpa	120hpa	144hpa
Regenerated basal disks	0	11	18	20	21	21
Total bisected	24	24	24	24	24	24
Percentage %	0	45.8333	75	83.3333	87.5	87.5
Notes (death, dissapeard etc):
Batch 3								AVERAGE 3 BATCHES FOOT AMPUTATION
Foot Regeneration	24hpa	48hpa	72hpa	96hpa	120hpa	144hpa		FOOT	24hpa	48hpa	72hpa	96hpa	120hpa	144hpa
Regenerated basal disks	0	6	11	12	12	12		% Avg	0	30.5556	58.3333	66.6667	70.8333	70.8333
Total bisected	24	24	24	24	24	24		STD	0	13.394	15.0231	16.6667	19.0941	19.0941
Percentage %	0	25	45.8333	50	50	50
Notes (death, dissapeard etc):

### Sheet: H. hymanae
Bisections (50/50)
Batch 1
Foot Regeneration	24hpa	48hpa	72hpa	96hpa	120hpa	144hpa
Regenerated basal disks	0	0	10	12	16	17
Total bisected	24	24	24	24	24	24
Percentage %	0	0	41.6667	50	66.6667	70.8333
Notes (death, dissapeard etc):
Head Regeneration	24hpa	48hpa	72hpa	96hpa	120hpa	144hpa
Two tentacle buds	0	0	15	22	22	23
Total bisected	24	24	24	24	24	24
Percentage %	0	0	62.5	91.6667	91.6667	95.8333
Notes (death, dissapeard etc):
Batch 2
Foot Regeneration	24hpa	48hpa	72hpa	96hpa	120hpa	144hpa
Regenerated basal disks	0	0	9	11	11	13
Total bisected	24	24	24	24	24	24
Percentage %	0	0	37.5	45.8333	45.8333	54.1667
Notes (death, dissapeard etc):
Head Regeneration	24hpa	48hpa	72hpa	96hpa	120hpa	144hpa
Two tentacle buds	0	0	17	22	22	23
Total bisected	24	24	24	24	24	24
Percentage %	0	0	70.8333	91.6667	91.6667	95.8333
Notes (death, dissapeard etc):
Batch 3								AVERAGE 3 BATCHES BISECTION
Foot Regeneration	24hpa	48hpa	72hpa	96hpa	120hpa	144hpa		FOOT	24hpa	48hpa	72hpa	96hpa	120hpa	144hpa
Regenerated basal disks	0	0	8	11	12	13		% Avg	0	0	37.5	47.2222	54.1667	59.7222
Total bisected	24	24	24	24	24	24		STD	0	0	4.16667	2.40563	11.024	9.6225
Percentage %	0	0	33.3333	45.8333	50	54.1667
Notes (death, dissapeard etc):
Head Regeneration	24hpa	48hpa	72hpa	96hpa	120hpa	144hpa		HEAD	24hpa	48hpa	72hpa	96hpa	120hpa	144hpa
Two tentacle buds	0	0	18	23	23	23		% Avg	0	0	69.4444	93.0556	93.0556	95.8333
Total bisected	24	24	24	24	24	24		STD	0	0	6.36469	2.40563	2.40563	1.74047e-14
Percentage %	0	0	75	95.8333	95.8333	95.8333
Notes (death, dissapeard etc):
1/4 (decapitation)
Batch 1
Foot Regeneration	24hpa	48hpa	72hpa	96hpa	120hpa	144hpa
Regenerated basal disks	0	1	13	16	18	18
Total bisected	24	24	24	24	24	24
Percentage %	0	4.16667	54.1667	66.6667	75	75
Notes (death, dissapeard etc):
Batch 2
Foot Regeneration	24hpa	48hpa	72hpa	96hpa	120hpa	144hpa
Regenerated basal disks	0	3	12	16	20	21
Total bisected	24	24	24	24	24	24
Percentage %	0	12.5	50	66.6667	83.3333	87.5
Notes (death, dissapeard etc):
Batch 3								AVERAGE 3 BATCHES DECAPITATION
Foot Regeneration	24hpa	48hpa	72hpa	96hpa	120hpa	144hpa		FOOT	24hpa	48hpa	72hpa	96hpa	120hpa	144hpa
Regenerated basal disks	0	2	12	21	21	21		% Avg	0	8.22222	50.7222	72.4444	80.7778	83.3333
Total bisected	25	25	25	25	25	24		STD	0	4.17111	3.14613	10.0074	5.01479	7.21688
Percentage %	0	8	48	84	84	87.5
Notes (death, dissapeard etc):
3/4 (75% of body length or just above the foot)
Batch 1
Foot Regeneration	24hpa	48hpa	72hpa	96hpa	120hpa	144hpa
Regenerated basal disks	0	13	20	21	21	22
Total bisected	24	24	24	24	24	24
Percentage %	0	54.1667	83.3333	87.5	87.5	91.6667
Notes (death, dissapeard etc):
Batch 2
Foot Regeneration	24hpa	48hpa	72hpa	96hpa	120hpa	144hpa
Regenerated basal disks	0	15	19	22	22	23
Total bisected	24	24	24	24	24	24
Percentage %	0	62.5	79.1667	91.6667	91.6667	95.8333
Notes (death, dissapeard etc):
Batch 3								AVERAGE 3 BATCHES FOOT AMPUTATION
Foot Regeneration	24hpa	48hpa	72hpa	96hpa	120hpa	144hpa		FOOT	24hpa	48hpa	72hpa	96hpa	120hpa	144hpa
Regenerated basal disks	0	12	19	21	23	23		% Avg	0	55.5556	80.5556	88.8889	91.6667	94.4444
Total bisected	24	24	24	24	24	24		STD	0	6.36469	2.40563	2.40563	4.16667	2.40563
Percentage %	0	50	79.1667	87.5	95.8333	95.8333
Notes (death, dissapeard etc):

### Sheet: H. viridissima
Bisections (50/50)
Batch 1
Foot Regeneration	24hpa	48hpa	72hpa	96hpa	120hpa	144hpa
Regenerated basal disks	0	21	21	21	21	21
Total bisected	24	24	24	24	24	24
Percentage %	0	87.5	87.5	87.5	87.5	87.5
Notes (death, dissapeard etc):
Head Regeneration	24hpa	48hpa	72hpa	96hpa	120hpa	144hpa
Two tentacle buds	0	7	24	24	24	24
Total bisected	24	24	24	24	24	24
Percentage %	0	29.1667	100	100	100	100
Notes (death, dissapeard etc):
Batch 2
Foot Regeneration	24hpa	48hpa	72hpa	96hpa	120hpa	144hpa
Regenerated basal disks	0	23	23	23	23	23
Total bisected	24	24	24	24	24	24
Percentage %	0	95.8333	95.8333	95.8333	95.8333	95.8333
Notes (death, dissapeard etc):
Head Regeneration	24hpa	48hpa	72hpa	96hpa	120hpa	144hpa
Two tentacle buds	0	9	24	24	24	24
Total bisected	24	24	24	24	24	24
Percentage %	0	37.5	100	100	100	100
Notes (death, dissapeard etc):				one budding Hydra
Batch 3								AVERAGE 3 BATCHES BISECTION
Foot Regeneration	24hpa	48hpa	72hpa	96hpa	120hpa	144hpa		FOOT	24hpa	48hpa	72hpa	96hpa	120hpa	144hpa
Regenerated basal disks	0	24	24	24	24	24		% Avg	0	94.4444	94.4444	94.4444	94.4444	94.4444
Total bisected	24	24	24	24	24	24		STD	0	6.36469	6.36469	6.36469	6.36469	6.36469
Percentage %	0	100	100	100	100	100
Notes (death, dissapeard etc):
Head Regeneration	24hpa	48hpa	72hpa	96hpa	120hpa	144hpa
Two tentacle buds	0	5	24	24	24	24
Total bisected	24	24	24	24	24	24
Percentage %	0	20.8333	100	100	100	100
Notes (death, dissapeard etc):
1/4 (decapitation)
Batch 1
Foot Regeneration	24hpa	48hpa	72hpa	96hpa	120hpa	144hpa
Regenerated basal disks	2	19	19	19	19	19
Total bisected	24	24	24	24	24	24
Percentage %	8.33333	79.1667	79.1667	79.1667	79.1667	79.1667
Notes (death, dissapeard etc):
Batch 2
Foot Regeneration	24hpa	48hpa	72hpa	96hpa	120hpa	144hpa
Regenerated basal disks	0	20	20	20	20	20
Total bisected	24	24	24	24	24	24
Percentage %	0	83.3333	83.3333	83.3333	83.3333	83.3333
Notes (death, dissapeard etc):
Batch 3								AVERAGE 3 BATCHES DECAPITATION
Foot Regeneration	24hpa	48hpa	72hpa	96hpa	120hpa	144hpa		FOOT	24hpa	48hpa	72hpa	96hpa	120hpa	144hpa
Regenerated basal disks	0	22	22	22	22	22		% Avg	2.77778	84.7222	84.7222	84.7222	84.7222	84.7222
Total bisected	24	24	24	24	24	24		STD	4.81125	6.36469	6.36469	6.36469	6.36469	6.36469
Percentage %	0	91.6667	91.6667	91.6667	91.6667	91.6667
Notes (death, dissapeard etc):
3/4 (75% of body length or just above the foot)
Batch 1
Foot Regeneration	24hpa	48hpa	72hpa	96hpa	120hpa	144hpa
Regenerated basal disks	11	23	23	23	23	23
Total bisected	24	24	24	24	24	24
Percentage %	45.8333	95.8333	95.8333	95.8333	95.8333	95.8333
Notes (death, dissapeard etc):
Batch 2
Foot Regeneration	24hpa	48hpa	72hpa	96hpa	120hpa	144hpa
Regenerated basal disks	8	20	21	21	21	22
Total bisected	24	24	24	24	24	24
Percentage %	33.3333	83.3333	87.5	87.5	87.5	91.6667
Notes (death, dissapeard etc):
Batch 3								AVERAGE 3 BATCHES FOOT AMPUTATION
Foot Regeneration	24hpa	48hpa	72hpa	96hpa	120hpa	144hpa		FOOT	24hpa	48hpa	72hpa	96hpa	120hpa	144hpa
Regenerated basal disks	7	20	22	22	22	22		% Avg	36.1111	87.5	91.6667	91.6667	91.6667	93.0556
Total bisected	24	24	24	24	24	24		STD	8.67361	7.21688	4.16667	4.16667	4.16667	2.40563
Percentage %	29.1667	83.3333	91.6667	91.6667	91.6667	91.6667
Notes (death, dissapeard etc):

### Sheet: H. oligactis (Swiss)
Bisections (50/50)
Batch 1
Foot Regeneration	24hpa	48hpa	72hpa	96hpa	120hpa	144hpa
Regenerated basal disks	0	0	1	1	1	1
Total bisected	24	24	24	24	24	24
Percentage %	0	0	4.16667	4.16667	4.16667	4.16667
Notes (death, dissapeard etc):
Head Regeneration	24hpa	48hpa	72hpa	96hpa	120hpa	144hpa
Two tentacle buds
Total bisected	24	24	24	24	24	24
Percentage %	0	0	0	0	0	0
Notes (death, dissapeard etc):
Batch 2
Foot Regeneration	24hpa	48hpa	72hpa	96hpa	120hpa	144hpa
Regenerated basal disks	0	0	1	2	2	2
Total bisected	24	24	24	24	24	24
Percentage %	0	0	4.16667	8.33333	8.33333	8.33333
Notes (death, dissapeard etc):
Head Regeneration	24hpa	48hpa	72hpa	96hpa	120hpa	144hpa
Two tentacle buds
Total bisected	24	24	24	24	24	24
Percentage %	0	0	0	0	0	0
Notes (death, dissapeard etc):
Batch 3								AVERAGE 3 BATCHES BISECTION
Foot Regeneration	24hpa	48hpa	72hpa	96hpa	120hpa	144hpa		FOOT	24hpa	48hpa	72hpa	96hpa	120hpa	144hpa
Regenerated basal disks	0	0	0	1	1	1		% Avg	0	0	2.77778	5.61594	5.61594	5.61594
Total bisected	23	23	23	23	23	23		STD	0	0	2.40563	2.35507	2.35507	2.35507
Percentage %	0	0	0	4.34783	4.34783	4.34783
Notes (death, dissapeard etc):
Head Regeneration	24hpa	48hpa	72hpa	96hpa	120hpa	144hpa		HEAD	24hpa	48hpa	72hpa	96hpa	120hpa	144hpa
Two tentacle buds	0	7	22	22	23	23		% Avg	0	9.72222	30.5556	30.5556	31.9444	31.9444
Total bisected	24	24	24	24	24	24		STD	0	16.8394	52.9238	52.9238	55.3294	55.3294
Percentage %	0	29.1667	91.6667	91.6667	95.8333	95.8333
Notes (death, dissapeard etc):
1/4 (decapitation)
Batch 1
Foot Regeneration	24hpa	48hpa	72hpa	96hpa	120hpa	144hpa
Regenerated basal disks	0	0	0	0	0	0
Total bisected	24	24	24	24	24	24
Percentage %	0	0	0	0	0	0
Notes (death, dissapeard etc):
Batch 2
Foot Regeneration	24hpa	48hpa	72hpa	96hpa	120hpa	144hpa
Regenerated basal disks	0	0	0	0	0	0
Total bisected	24	24	24	24	24	24
Percentage %	0	0	0	0	0	0
Notes (death, dissapeard etc):
Batch 3								AVERAGE 3 BATCHES DECAPITATION
Foot Regeneration	24hpa	48hpa	72hpa	96hpa	120hpa	144hpa		FOOT	24hpa	48hpa	72hpa	96hpa	120hpa	144hpa
Regenerated basal disks	0	0	0	0	0	0		% Avg	0	0	0	0	0	0
Total bisected	24	24	24	24	24	24		STD	0	0	0	0	0	0
Percentage %	0	0	0	0	0	0
Notes (death, dissapeard etc):
3/4 (75% of body length or just above the foot)
Batch 1
Foot Regeneration	24hpa	48hpa	72hpa	96hpa	120hpa	144hpa
Regenerated basal disks	3	9	13	14	15	15
Total bisected	24	24	24	24	24	24
Percentage %	12.5	37.5	54.1667	58.3333	62.5	62.5
Notes (death, dissapeard etc):
Batch 2
Foot Regeneration	24hpa	48hpa	72hpa	96hpa	120hpa	144hpa
Regenerated basal disks	4	10	15	15	15	16
Total bisected	24	24	24	24	24	24
Percentage %	16.6667	41.6667	62.5	62.5	62.5	66.6667
Notes (death, dissapeard etc):
Batch 3								AVERAGE 3 BATCHES FOOT AMPUTATION
Foot Regeneration	24hpa	48hpa	72hpa	96hpa	120hpa	144hpa		FOOT	24hpa	48hpa	72hpa	96hpa	120hpa	144hpa
Regenerated basal disks	2	8	13	15	16	16		% Avg	12.5	37.5	56.9444	61.1111	63.8889	65.2778
Total bisected	24	24	24	24	24	24		STD	4.16667	4.16667	4.81125	2.40563	2.40563	2.40563
Percentage %	8.33333	33.3333	54.1667	62.5	66.6667	66.6667
