## Supplementary material for "Wnt signaling restores evolutionary loss of regenerative potential in *Hydra*": Source Data 6

### Sheet: Source_data_6
ID	H_vulgaris105	FR.0H.AEP	FR.3H.AEP	FR.8H.AEP	FR.12H.AEP	FR.0H.OLI	FR.3H.OLI	FR.12H.OLI	FR.24H.OLI	FR.48H.OLI	Gene_Name
R028454c0g1_i03	g13698	3.44898	2.74178	3.4761	4.27759	3.24009	2.43559	3.35547	3.40799	3.40285	sp|Q804X9|OPN4A_GADMO
R029042c0g1_i02	g18245	2.9347	2.64415	2.82789	4.30896	1.33918	2.55086	2.27164	1.79219	2.17709	sp|P53772|DLLH_BRAFL
R014795c0g1_i01	g18779	-0.0845412	-1.14301	-1.34464	0.972604	2.19199	2.40793	2.49749	2.08326	2.65491	sp|Q61041|NPY4R_MOUSE
R023611c0g1_i01	g20911	3.86379	2.04862	3.2203	4.54785	3.21017	2.19786	3.60677	3.65242	3.22365	sp|P23770|GATA2_XENLA
R023095c0g1_i01	g2198	-1.81001	-2.83098	-2.07359	1.83874	-2.81107	-2.18212	-1.82797	-3.23416	-0.537436	sp|Q8N8K9|K1958_HUMAN
R032408c0g1_i01	g28449	3.3088	1.02737	2.812	4.49335	-2.69951	-2.52987	-2.27545	-2.50923	-1.46088	sp|P32028|FD4_DROME
R037127c0g1_i01	g31954	0.217364	-0.566524	0.440269	1.85956	1.47627	2.07145	2.24027	1.83728	2.19399	sp|P42583|NKX25_XENLA
R035649c0g1_i01	g4917	1.87893	0.362879	1.39446	3.33967	1.30486	0.879213	1.3781	1.72959	2.07094	sp|P25723|TLD_DROME
