## Supplementary material for "Wnt signaling restores evolutionary loss of regenerative potential in *Hydra*": Source Data 10

### Sheet: Source_data_8
treatment	Polyps w/regenerated feet	batch.size	notes	percentage[%]
10 µM ALP	11	24	Treated for 3 hours right after bisection	45.8333
10 µM ALP	9	22	Treated for 3 hours right after bisection	40.9091
10 µM ALP	12	24	Treated for 3 hours right after bisection	50
2.5 µM ALP	7	21	Treated for 3 hours right after bisection	33.3333
2.5 µM ALP	8	21	Treated for 3 hours right after bisection	38.0952
2.5 µM ALP	7	23	Treated for 3 hours right after bisection	30.4348
2.5 µM ALP	6	24	Treated for 3 hours right after bisection	25
5 µM ALP	16	23	Treated for 3 hours right after bisection	69.5652
5 µM ALP	12	23	Treated for 3 hours right after bisection	52.1739
5 µM ALP	11	22	Treated for 3 hours right after bisection	50
DMSO (0.05%)	4	26	Treated for 3 hours right after bisection	15.3846			DMSO	2.5µM	5µM	10µM
DMSO (0.05%)	4	24	Treated for 3 hours right after bisection	16.6667		Mean	13.4615	31.7158	57.2464	45.5808
DMSO (0.05%)	2	24	Treated for 3 hours right after bisection	8.33333		SD	4.48718	5.47895	10.7237	4.55071
