## Supplementary material for "Wnt signaling restores evolutionary loss of regenerative potential in *Hydra*": Source Data 11

### Sheet: iCRT AEP
Bisections (50/50) 12hr incubation iCRT14
Batch 1
Foot Regeneration	24	48	72	96
Regenerated basal disks	0	11	13	13
Total bisected	30	30	30	30
Percentage %	0	36.6667	43.3333	43.3333
Head Regeneration	24	48	72	96
Two tentacle buds	0	23	24	29
Total bisected	30	30	30	29
Percentage %	0	76.6667	80	100
Batch 2
Foot Regeneration	24	48	72	96
Regenerated basal disks	0	8	11	15
Total bisected	30	30	30	30
Percentage %	0	26.6667	36.6667	50
Head Regeneration	24	48	72	96hpa
Two tentacle buds	0	24	30	30
Total bisected	30	30	30	30
Percentage %	0	80	100	100
Batch 3
Foot Regeneration	24	48	72	96		FOOT	24HPA	48hpa	72hpa	96hpa
Regenerated basal disks	0	3	8	12		% Avg	0	24.4444	35.5556	44.4444
Total bisected	30	30	30	30		STD	0	13.4715	8.3887	5.09175
Percentage %	0	10	26.6667	40
Head Regeneration	24	48	72	96		HEAD	24HPA	48hpa	72hpa	96hpa
Two tentacle buds	0	26	29	30		% Avg	0	81.1111	92.2222	100
Total bisected	30	30	30	30		STD	0	5.09175	10.7152	0
Percentage %	0	86.6667	96.6667	100

### Sheet: DMSO AEP for iCRT exp
Bisections (50/50) 12hr incubation DMSO
Batch 1
Foot Regeneration	24	48	72	96
Regenerated basal disks	16	21	22	29
Total bisected	30	30	29	29
Percentage %	53.3333	70	75.8621	100
Head Regeneration	24	48	72	96
Two tentacle buds	13	24	29	29
Total bisected	30	30	29	29
Percentage %	43.3333	80	100	100
Batch 2
Foot Regeneration	24	48	72	96
Regenerated basal disks	8	29	29	30
Total bisected	30	30	30	30
Percentage %	26.6667	96.6667	96.6667	100
Head Regeneration	24	48	72	96hpa
Two tentacle buds	8	29	29	29
Total bisected	29	29	29	29
Percentage %	27.5862	100	100	100
Batch 3
Foot Regeneration	24hpa	48hpa	72hpa	96hpa
Regenerated basal disks	7	27	27	27
Total bisected	30	30	30	30
Percentage %	23.3333	90	90	90
Head Regeneration	24hpa	48hpa	72hpa	96hpa
Two tentacle buds	3	29	29	29
Total bisected	29	29	29	29
Percentage %	10.3448	100	100	100
Batch 4
Foot Regeneration	24	48	72	96		FOOT	24HPA	48hpa	72hpa	96hpa
Regenerated basal disks	4	25	26	27		% Avg	21.1111	90	91.1111	93.3333
Total bisected	30	30	30	30		STD	6.93889	6.66667	5.09175	5.7735
Percentage %	13.3333	83.3333	86.6667	90
Head Regeneration	24	48	72	96		HEAD	24HPA	48hpa	72hpa	96hpa
Two tentacle buds	4	29	30	30		% Avg	17.0881	98.8889	100	100
Total bisected	30	30	30	30		STD	9.21358	1.9245	0	0
Percentage %	13.3333	96.6667	100	100
