## Supplementary material for "Wnt signaling restores evolutionary loss of regenerative potential in *Hydra*": Source Data 14

### Sheet: GO_module_4
Number_of_genes	X	Gene_ratio	LOD	P	logPvalue	P_adj	logQvalue	GO	Name
5	20	0.25	1.32756	1.65e-05	4.78	0.036	1.4437	GO:0044243	multicellular organismal catabolic process
10	87	0.114943	0.923948	1.85e-06	5.73	0.002	2.69897	GO:0030198	extracellular matrix organization
10	88	0.113636	0.91832	2.05e-06	5.69	0.002	2.69897	GO:0043062	extracellular structure organization
14	185	0.0756757	0.728645	2.63e-06	5.58	0.002	2.69897	GO:0005615	extracellular space
21	323	0.0650155	0.673093	9.03e-08	7.04	0.001	3	GO:0005576	extracellular region
33	913	0.0361446	0.416667	1.46e-05	4.84	0.03	1.52288	GO:0032501	multicellular organismal process
40	1140	0.0350877	0.420855	2.6e-06	5.58	0.002	2.69897	GO:0044421	extracellular region part

### Sheet: GO_module_7
Number_of_genes	X	Gene_ratio	P	logPvalue	P_adj	logQvalue	GO	Name
3	3	1	3.08e-06	-5.51	0.007	2.1549	GO:0003180	aortic valve morphogenesis
3	4	0.75	1.22e-05	-4.91	0.03	1.52288	GO:2000136	regulation of cell proliferation involved in heart morphogenesis
4	7	0.571429	1.49e-06	-5.83	0.002	2.69897	GO:0010463	mesenchymal cell proliferation
4	10	0.4	8.64e-06	-5.06	0.017	1.76955	GO:0035116	embryonic hindlimb morphogenesis
4	12	0.333333	1.99e-05	-4.7	0.039	1.40894	GO:0048663	neuron fate commitment
8	24	0.333333	1.01e-09	-8.99	0.0001	4	GO:0010717	regulation of epithelial to mesenchymal transition
6	28	0.214286	2.53e-06	-5.6	0.003	2.52288	GO:1901343	negative regulation of vasculature development
6	31	0.193548	4.78e-06	-5.32	0.011	1.95861	GO:0009798	axis specification
8	45	0.177778	2.3e-07	-6.64	0.001	3	GO:0045165	cell fate commitment
9	48	0.1875	2.37e-08	-7.62	0.001	3	GO:0061138	morphogenesis of a branching epithelium
10	52	0.192308	2.91e-09	-8.54	0.0001	4	GO:0001763	morphogenesis of a branching structure
11	86	0.127907	4.02e-08	-7.4	0.001	3	GO:0090287	regulation of cellular response to growth factor stimulus
12	116	0.103448	1.05e-07	-6.98	0.001	3	GO:0030335	positive regulation of cell migration
13	176	0.0738636	1.55e-06	-5.81	0.002	2.69897	GO:0030155	regulation of cell adhesion
14	233	0.0600858	6.93e-06	-5.16	0.012	1.92082	GO:0007155	cell adhesion
16	239	0.0669456	3.35e-07	-6.47	0.002	2.69897	GO:0040012	regulation of locomotion
30	776	0.0386598	4.18e-07	-6.38	0.002	2.69897	GO:0032879	regulation of localization
	GO:0040012
	GO:0040036
	GO:0045165
	GO:0048663
	GO:0061138
	GO:0090100
	GO:0090287
	GO:1901343
	GO:2000136
